# Biology-inspired data-driven quality control for scientific discovery in single-cell transcriptomics

**DOI:** 10.1101/2021.10.27.466176

**Authors:** Ayshwarya Subramanian, Mikhail Alperovich, Yiming Yang, Bo Li

**Author notes:** Equal contribution (Ayshwarya Subramanian, Mikhail Alperovich).

## Abstract

Quality control (QC) of cells, a critical step in single-cell RNA sequencing data analysis, has largely relied on arbitrarily fixed data-agnostic thresholds on QC metrics such as gene complexity and fraction of reads mapping to mitochondrial genes. The few existing data-driven approaches perform QC at the level of samples or studies without accounting for biological variation in the commonly used QC criteria. We demonstrate that the QC metrics vary both at the tissue and cell state level across technologies, study conditions, and species. We propose data-driven QC (*ddqc*), an unsupervised adaptive quality control framework that performs flexible and data-driven quality control at the level of cell states while retaining critical biological insights and improved power for downstream analysis. On applying *ddqc* to 6,228,212 cells and 835 mouse and human samples, we retain a median of 39.7% more cells when compared to conventional data-agnostic QC filters. With *ddqc*, we recover biologically meaningful trends in gene complexity and ribosomal expression among cell-types enabling exploration of cell states with minimal transcriptional diversity or maximum ribosomal protein expression. Moreover, *ddqc* allows us to retain cell-types often lost by conventional QC such as metabolically active parenchymal cells, and specialized cells such as neutrophils or gastric chief cells. Taken together, our work proposes a revised paradigm to quality filtering best practices - iterative QC, providing a data-driven quality control framework compatible with observed biological diversity.
