## Supplementary Tables for "Biology-inspired data-driven quality control for scientific discovery in single-cell transcriptomics": TableS1_QC_Survey.xlsx

### Sheet: QC Survey
	Name	DOI	Pubmed ID	Year	URL	cells/nuclei	Organism	Tissue of Origin	scRNAseq tech	Analysis Software	Preprocessing software	nCounts	nGene	nCells	Mito	Ribo	Empty Droplets	Ambient/Background	Doublet/Multiplet	Other QC cutoffs/criteria	Comment
1	A Cellular Anatomy of the Normal Adult Human Prostate and Prostatic Urethra	10.1016/j.celrep.2018.11.086	30566875	2018	https://www.sciencedirect.com/science/article/pii/S2211124718318771	cells	Human	Prostate	10x	Seurat	CellRanger	>200	500-3000	>3	<10%	-	-	-	-	Stress removal
2	A cellular census of human lungs identifies novel cell states in health and in asthma	10.1038/s41591-019-0468-5	31209336	2019	https://www.nature.com/articles/s41591-019-0468-5	cells	Human	Lung	10x	Seurat	CellRanger	1000-60000	<median + 2 s.d.	-	<3%	-	-	SoupX	curated doublet removal, Scrublet	-
3	A human liver cell atlas reveals heterogeneity and epithelial progenitors	10.1038/s41586	31292543	2019	https://www.nature.com/articles/s41586-019-1373-2	cells	Human	Liver	mCEL-Seq2	RaceID, FateID	bwa	>1000	-	-	-	-	-	-	-	cells expressing >2% of KCNQ1OT1 and transcripts correlating to KCNQ1OT1 with a Pearson’s correlation coefficient of >0.4 were removed
4	A molecular cell atlas of the human lung from single cell RNA sequencing	/10.1101/742320	BioRxiv	2019	https://www.biorxiv.org/content/10.1101/742320v1.full	cells	Human	Lung	10x/SmartSeq2	Seurat	CellRanger/STAR	>1000	>500/50K	-	-	-	-	-	Removed cells with substantial expression profiles from two or more cell types	-
5	A single cell brain atlas in human Alzheimer’s disease	10.1101/628347	BioRxiv	2019	https://www.biorxiv.org/content/10.1101/628347v1.full	nuclei	Human	Brain	10x	Seurat	CellRanger	5-95 percentile	5-95 percentile	>0	<10%	-	-	-	-	-
6	A Single-Cell Immune Atlas of Triple Negative Breast Cancer Reveals Novel Immune Cell Subsets	10.1101/566968	BioRxiv	2019	https://www.biorxiv.org/content/10.1101/566968v1.full	cells	Human	Breast	MIRALCS	Seurat	BGISEQ-500	>2M	≥ 2500	-	<10%	-	-	-	-	Mapping rates ≥ 50%; Fraction of ERCC reads in mapped reads < 50%; Housekeeping genes expression level (average log2(TPM+1) ≥ 4;	How do they define housekeeping genes?
7	An optimised tissue disaggregation and data processing pipeline for characterising fibroblast phenotypes using single-cell RNA sequencing	10.1038/s41598-019-45842-4	31270426	2019	https://www.nature.com/articles/s41598-019-45842-4	cells	Human	Lung	Drop-seq	Seurat	custom microfluidic platform	200-15000	100-5000	-	<20%	-	Identified empty droplets as cells with low total n_genes and enrichments for genes expressed highly in the sample overall	-	-	-
8	Clonal replacement of tumor-specific T cells following PD-1 blockade	10.1038/s41591-019-0522-3	31359002	2019	https://www.nature.com/articles/s41591-019-0522-3	cells	Human	Tumor	10x	Seurat	CellRanger	-	>200	-	<10%	-	-	-	-	-
9	High-throughput targeted long-read single cell sequencing reveals the clonal and transcriptional landscape of lymphocytes	10.1101/424945	31311926	2019	https://www.biorxiv.org/content/10.1101/424945v1.full	cells	Human	Lymphocytes	10x/SmartSeq2	Seurat	CellRanger/VDJPuzzle	>1000/500	250/200-6000; < than x5 deviation from the median n_genes for sample	-	<6%	-	-	-	-	Second numbers are for tumor with T cells
10	Intra- and Inter-cellular Rewiring of the Human Colon during Ulcerative Colitis	10.1016/j.cell.2019.06.029	31348891	2019	https://www.cell.com/cell/fulltext/S0092-8674(19)30732-9	cells	Human	Colon	10x	Seurat	CellRanger	-	>250	-	mito genes removed	-	-	-	-	-
11	Maturing Human CD127+ CCR7+ PDL1+ Dendritic Cells Express AIRE in the Absence of Tissue Restricted Antigens	10.3389/fimmu.2018.02902	30692988	2018	https://www.frontiersin.org/articles/10.3389/fimmu.2018.02902/full	cells	Human	Tonsil	SmartSeq2	R packages	STAR	>100K	>1000	-	-	-	-	-	-	-
12	Molecular characterization of foveal versus peripheral human retina by single-cell RNA sequencing	10.1016/j.exer.2019.05.001	31075224	2019	https://www.sciencedirect.com/science/article/pii/S0014483519302726?via%3Dihub	cells	Human	Retina	10x	Seurat	CellRanger	>200	<2500	-	<60%	-	-	-	-	-	Download Data
13	Neuronal vulnerability and multilineage diversity in multiple sclerosis	10.1038/s41586-019-1404-z	31316211	2019	https://www.nature.com/articles/s41586-019-1404-z	nuclei	Human	Brain	10x	R/Python Scripts	CellRanger	>1000	>500	-	mito genes removed	-	-	-	-	-
14	Single cell RNA sequencing of human liver reveals distinct intrahepatic macrophage populations	10.1038/s41467-018-06318-7	30348985	2018	https://www.nature.com/articles/s41467-018-06318-7	cells	Human	Liver	10x	Seurat	CellRanger	>1500	-	>3	<50%	-	-	-	-	-	Download Data
15	Single cell RNA-seq reveals cellular diversity and developmental characteristics of human infant retina	10.1101/617555	BioRxiv	2019	https://www.biorxiv.org/content/10.1101/617555v2.full	cells	Human	Retina	10x	Seurat	CellRanger	1.5 IQR	>200	>0.1%	<10%	-	-	-	-	-
16	Single nucleus RNA sequencing maps acinar cell states in a human pancreas cell atlas	10.1101/733964	BioRxiv	2019	https://www.biorxiv.org/content/10.1101/733964v1.full	nuclei	Human	Pancreas	10x	Seurat/Scanpy for filtering	CellRanger	800-15000	>300	-	-	-	-	-	-	-
17	Single-cell analysis of childhood leukemia reveals a link between developmental states and ribosomal protein expression as a source of intra-individual heterogeneity	10.1101/683854	BioRxiv	2019	https://www.biorxiv.org/content/10.1101/683854v1.full	cells	Human	Blood	10x	Seurat	CellRanger	-	>200	>5	<8%	-	-	-	-	-
18	Single-Cell Analysis of Human Pancreas Reveals Transcriptional Signatures of Aging and Somatic Mutation Patterns	10.1016/j.cell.2017.09.004	28965763	2017	https://www.cell.com/cell/fulltext/S0092-8674(17)31053-X?_returnURL=https%3A%2F%2Flinkinghub.elsevier.com%2Fretrieve%2Fpii%2FS009286741731053X%3Fshowall%3Dtrue	cells	Human	Pancreas	SmartSeq2	PANTHER	HT-Seq	>100K	-	-	-	-	-	-	-	low actin CPM cells removed
19	Single-cell genomics identifies cell type-specific molecular changes in autism.	10.1126/science.aav8130	31097668	2019	https://science.sciencemag.org/content/364/6441/685.long	nuclei	Human	Brain	10X	-	CellRanger	-	>500	-	< 5%, removed	-	-	-	-	-
20	Single-cell RNA-seq reveals the diversity of trophoblast subtypes and patterns of differentiation in the human placenta.	10.1038/s41422-018-0066-y	30042384	2018	https://www.nature.com/articles/s41422-018-0066-y	cells	Human	Placenta	SmartSeq2	Seurat	TopHat/HTSeq	-	>3000	-	-	-	-	-	-	outlier cells identified by t-SNE and PCA analyses were removed.
21	Single-Cell Survey of Human Lymphatics Unveils Marked Endothelial Cell Heterogeneity and Mechanisms of Homing for Neutrophils	10.1016/j.immuni.2019.06.027	31402260	2019	https://www.sciencedirect.com/science/article/pii/S1074761319302973	cells	Human	Lymph Nodes	10x	Seurat	CellRanger	500-6000	>200	>3	<10%	-	-	-	-	-
22	Single-cell transcriptomes of the aging human skin reveal loss of fibroblast priming	10.1101/633131	BioRxiv	2019	https://www.biorxiv.org/content/10.1101/633131v1.full	cells	Human	Skin	10x	Seurat	CellRanger	-	10-25000	-	<5%	-	-	-	-	-
23	Single-cell transcriptomic analysis of Alzheimer’s disease	10.7303/syn18485175	31042697	2019	https://www.nature.com/articles/s41586-019-1195-2	nuclei	Human	Brain	10x	Scanpy	CellRanger	-	>200	-	<10%	-	-	-	-	-
24	Spatiotemporal gene expression trajectories reveal developmental hierarchies of the human cortex	science.aap8809	29217575	2017	https://science.sciencemag.org/content/358/6368/1318/tab-figures-data	cells	Human	Brain	Fluidigm C1	Seurat	HISAT2	-	>1000	>30	<10%	<10%	-	-	-	-
25	The adult human testis transcriptional cell atlas	10.1038/s41422-018-0099-2	30315278	2018	https://www.nature.com/articles/s41422-018-0099-2	cells	Human	Testis	10x	Seurat	CellRanger	-	>500	-	<20%	-	-	-	-	-
26	The bone marrow microenvironment at single-cell resolution	10.1038/s41586-019-1104-8	30971824	2019	https://www.nature.com/articles/s41586-019-1104-8	cells	Human	Bone Marrow	10x	Seurat	CellRanger	-	>1000 and removed cells in top 2% quantile for n_genes	-	<10%	-	-	-	-	-
27	Single-cell analysis of cardiogenesis reveals basis for organ-level developmental defects	10.1038/s41586-019-1414-x	31341279	2019	https://www.nature.com/articles/s41586-019-1414-x	cells	Mouse	Heart	10x	Seurat	CellRanger	-	1500-8000	-	-	-	-	-	-	-
28	Cellular heterogeneity during mouse pancreatic ductal adenocarcinoma progression at single-cell resolution	10.1172/jci.insight.129212	31335328	2019	https://insight.jci.org/articles/view/129212	cells	Mouse	Pancreas	10x	Seurat	CellRanger	Some Cutoff	Some Cutoff	-	Some Cutoff	-	-	-	-	-
29	Longitudinal single cell transcriptomics reveals Krt8+ alveolar epithelial progenitors in lung regeneration	10.1101/705244	BioRxiv	2019	https://www.biorxiv.org/content/10.1101/705244v2.full	cells	Mouse	Lung	Drop-seq	Seurat	STAR	<5000	>200	-	<10%	-	-	-	-	-
30	Mapping Distinct Bone Marrow Niche Populations and Their Differentiation Paths	10.1016/j.celrep.2019.06.031	31291568	2019	https://www.sciencedirect.com/science/article/pii/S2211124719307971?via%3Dihub	cells	Mouse	Bone Marrow	InDrops	Seurat	-	>800/1000	-	-	<30%/20%	-	-	-	-	Different cutoffs for different cell types
31	Identification of Genes With Enriched Expression in Early Developing Mouse Cone Photoreceptors	10.1167/iovs.19-26951	31260032	2019	https://iovs.arvojournals.org/article.aspx?articleid=2737594	cells	Mouse	Eye	10x	Seurat	CellRanger	-	200/250-3500	>3	<0.25%	-	-	-	-	-
32	Obesity remodels activity and transcriptional state of a lateral hypothalamic brake on feeding	10.1126/science.aax1184	31249056	2019	https://science.sciencemag.org/content/364/6447/1271.full	cells	Mouse	Brain	Drop-seq	Seurat	STAR	<15000	200-5000	-	<10%	-	-	-	-	ComBat
33	Spatiotemporal analysis reveals significant overlap of key proepicardial markers in the developing murine heart	10.1101/666610	BioRxiv	2019	https://www.biorxiv.org/content/10.1101/666610v2.full	cells	Mouse	Heart	SmartSeq2	Seurat	STAR	-	>500	>3 and >200 reads	<5%	-	-	-	-	-
34	Spatiotemporal structure of cell fate decisions in murine neural crest	10.1126/science.aas9536	31171666	2019	https://science.sciencemag.org/content/364/6444/eaas9536.full	cells	Mouse	Brain	SmartSeq2	PAGODA	STAR	>10	>3000/4000/5000	>5/10	-	-	-	-	-	-
35	Single-cell transcriptomics of 20 mouse organs creates a Tabula Muris.	10.1038/s41586-018-0590-4	30283141	2018	https://www.nature.com/articles/s41586-018-0590-4	cells	Mouse	Many Tissues	10x/SmartSeq	Seurat	CellRanger	>1000	>500	-	mito genes removed	-	-	-	-	Standard procedures
36	A Single Cell Transcriptomic Atlas Characterizes Aging Tissues in the Mouse	10.1101/661728	BioRxiv	2019	https://www.biorxiv.org/content/10.1101/661728v1.full	cells	Mouse	Many Tissues	10/SmartSeq	Scanpy	CellRanger	Some Cutoff	Some Cutoff	-	Some Cutoff	-	-	-	-	Standard procedures
37	Mapping the Mouse Cell Atlas by Microwell-Seq	10.1016/j.cell.2018.02.001	29474909	2018	https://www.cell.com/cell/fulltext/S0092-8674(18)30116-8	cells	Mouse	Many Tissues	microwell-seq	Seurat	drop-seq core computational tool	>500	-	-	<10%	-	-	-	-	Batch Subtraction
38	A revised airway epithelial hierarchy includes CFTR-expressing ionocytes	10.1038/s41586-018-0393-7	30069044	2018	https://www.nature.com/articles/s41586-018-0393-7	cells	Mouse	Airway Epithelial	10x	Seurat	CellRanger	-	>2000	-	-	-	-	-	-	-
39	Single-cell RNA sequencing of mouse brain and lung vascular and vessel-associated cell types	10.1038/sdata.2018.160	30129931	2018	https://www.nature.com/articles/sdata2018160#methods	cells	Mouse	Brain	SmartSeq2	BackSPIN	STAR	<100000	-	-	-	-	-	-	-	Spearman correlation above 0.3
40	Single-Cell Transcriptional Profiling Reveals Cellular Diversity and Intercommunication in the Mouse Heart	10.1016/j.celrep.2017.12.072	29346760	2018	https://www.cell.com/cell-reports/fulltext/S2211-1247(17)31909-5	cells	Mouse	Heart	10x	Seurat	CellRanger	<20,000	200-5000	-	<25%	-	-	-	-	-
41	A single-cell survey of the small intestinal epithelium	10.1038/nature24489	29144463	2018	https://www.nature.com/articles/nature24489	cells	Mouse	Small Intestine	10x/SmartSeq2	Custom R Script	CellRanger	-	>800	-	-	-	-	-	-	transcriptome mapping of less than 40%; Batch Correction via ComBat46
42	Single-cell transcriptomics of the mouse kidney reveals potential cellular targets of kidney disease	10.1126/science.aar2131	29622724	2018	https://science.sciencemag.org/content/360/6390/758	cells	Mouse	Kidney	10x	Seurat	CellRanger	>1500	-	>3	<50%	-	-	-	-	-
43	Single-cell RNA-seq Uncovers Dynamic Processes and Critical Regulators in Mouse Spermatogenesis	10.1038/s41422-018-0074-y	30061742	2018	https://www.nature.com/articles/s41422-018-0074-y#Sec16	cells	Mouse	Testis	SmartSeq2	Seurat	TopHat/HTSeq	20,000-100,000	>2000	-	-	-	-	-	-	transcriptome mapping of less than 40%
44	Polychromic Reporter Mice Reveal Unappreciated Innate Lymphoid Cell Progenitor Heterogeneity and Elusive ILC3 Progenitors in Bone Marrow	10.1016/j.immuni.2019.05.002	31128961	2019	https://www.sciencedirect.com/science/article/pii/S1074761319302018?via%3Dihub	cells	Mouse	spleen, MLN, liver and thymus	SmartSeq2	scran and sva	Salmon	MAD Threshold	MAD Threshold	>1	MAD Threshold	-	-	-	-	3 median-absolute-deviations below from the median were removed to all qc, ComBat
45	The Major Risk Factors for Alzheimer’s Disease: Age, Sex, and Genes Modulate the Microglia Response to Aβ Plaques	10.1016/j.celrep.2019.03.099	31018141	2019	https://www.sciencedirect.com/science/article/pii/S2211124719304383?via%3Dihub	cells	Mouse	Brain	SmartSeq2	Seurat	-	median ± 4 ∗ median absolute deviation	median ± 4 ∗ median absolute deviation	-	<10%	-	-	-	-	batch effects exclusion
46	On the discovery of population-specific state transitions from multi-sample multi-condition single-cell RNA sequencing data	10.1101/713412	BioRxiv	2019	https://www.biorxiv.org/content/10.1101/713412v1.full	nuclei	Human	PBMC	10x	Seurat	CellRanger	-	< Median + 2.5 MAD	>20	< Median + 2.5 MAD	-	-	-	doublet filtering	-
47	Transcriptomic Profiling of the Developing Cardiac Conduction System at Single-Cell Resolution	10.1161/CIRCRESAHA.118.314578	31284824	2019	https://www.ahajournals.org/doi/full/10.1161/CIRCRESAHA.118.314578?url_ver=Z39.88-2003&rfr_id=ori%3Arid%3Acrossref.org&rfr_dat=cr_pub%3Dpubmed&	cells	Mouse	Heart	10x	Seurat	CellRanger	1000-5M	500-6000	-	-	-	-	-	-	-
48	A Cellular Taxonomy of the Bone Marrow Stroma in Homeostasis and Leukemia	10.1016/j.cell.2019.04.040	31130381	2019	https://www.sciencedirect.com/science/article/pii/S0092867419304593	cells	Mouse	Bone Marrow	10x	Seurat	CellRanger	-	>500	-	mito genes removed	ribo genes removed	-	-	-	-
49	Epigenetic evolution and lineage histories of chronic lymphocytic leukaemia	10.1038/s41586-019-1198-z	31092926	2019	https://www.nature.com/articles/s41586-019-1198-z	cells	Human	Blood	SmartSeq2	Custom R and Python Script	STAR	-	>2000	>5	<20%; removed	-	-	-	-	-
50	Single cell RNA-seq study of wild type and Hox9,10,11 mutant developing uterus	10.1101/395574	30872674	2019	https://www.nature.com/articles/s41598-019-40923-w	cells	Mouse	Uterus	DropSeq	Seurat		-	>500	>5	<20%	-	-	-	-	cells with more than 8% histone gene expression and more than 0.4% hemoglobin gene expression were removed.
51	Lymphocyte activation gene (LAG)-3 is associated with mucosal inflammation and disease activity in ulcerative colitis	10.1093/ecco-jcc/jjaa054	32179884	2020	https://academic.oup.com/ecco-jcc/advance-article/doi/10.1093/ecco-jcc/jjaa054/5807948	cells	Human	Colon	10x	Seurat	CellRanger	Novel Approach	200-3000	>=10	<10%	-	-	-	-	Lower UMI cutoff was the local minimum of UMI distribution to the left of mode. Upper cutoff was determined for each sample individually using a novel approach based on matched TCR-sequencing data.
52	Single-cell transcriptomics of blood reveals a natural killer cell subset depletion in tuberculosis	10.1016/j.ebiom.2020.102686	32114394	2020	https://www.thelancet.com/journals/ebiom/article/PIIS2352-3964(20)30061-X/fulltext#seccesectitle0014	cells	Human	Blood	10x	Seurat	CellRanger	top 7% cells with the highest number of UMIs removed	500-3500	-	<7%	-	-	-	-	-
53	High expression of ACE2 receptor of 2019-nCoV on the epithelial cells of oral mucosa	10.1038/s41368-020-0074-x	32094336	2020	https://www.nature.com/articles/s41368-020-0074-x	cells	Human	Tongue	10x	Seurat	CellRanger	>500	>200	>=3	<5%	-	-	-	-	-
54	Single-cell sperm transcriptomes and variants from fathers of children with and without autism spectrum disorder	10.1038/s41525-020-0117-4	32133155	2020	https://www.nature.com/articles/s41525-020-0117-4	cells	Human	Sperm	10x	Seurat	CellRanger	>25	>10	>=20	<40%	-	-	-	-	-
55	Single-cell analysis of olfactory neurogenesis and differentiation in adult humans	10.1038/s41593-020-0587-9	32066986	2020	https://www.nature.com/articles/s41593-020-0587-9	cells	Human	Brain	10x	Seurat	CellRanger	>400	100-8000	-	<10%	-	-	-	-	-
56	Distinct microbial and immune niches of the human colon	10.1038/s41590-020-0602-z	32066951	2020	https://www.nature.com/articles/s41590-020-0602-z	cells	Human	Colon	10x	Scanpy	CellRanger	-	700-6000	>=3	-	-	-	-	-	Nonimmune cells were excluded from the final analysis
57	Regenerative lineages and immune-mediated pruning in lung cancer metastasis	10.1038/s41591-019-0750-6	32042191	2020	https://www.nature.com/articles/s41591-019-0750-6	cells	Human	Lung	10x	Custom Scripts	Sequence Quality Control (SEQC) package	-	-	Removed genes present in less than 10 cells and genes with low expression levels: whose count values were more than 5 standard deviations away from the second mode of log-log distribution of transcript counts and genes	<=20%	-	-	-	-	-
58	The Repertoire of Serous Ovarian Cancer Non-genetic Heterogeneity Revealed by Single-Cell Sequencing of Normal Fallopian Tube Epithelial Cells	10.1016/j.ccell.2020.01.003	32049047	2020	https://www.sciencedirect.com/science/article/pii/S1535610820300428?via%3Dihub	cells	Human	Fallopian Tube	SmartSeq2	Custom Scripts	STAR	>100K	1200-7500	-	-	-	-	-	DoubletFinder	-
59	Cell stress in cortical organoids impairs molecular subtype specification	10.1038/s41586-020-1962-0	31996853	2020	https://www.nature.com/articles/s41586-020-1962-0	cells	Human	Brain	10x	Seurat	CellRanger	-	>=500	-	<10%	-	-	-	-	-
60	Targeted therapy guided by single-cell transcriptomic analysis in drug-induced hypersensitivity syndrome: a case report	10.1038/s41591-019-0733-7	31959990	2020	https://www.nature.com/articles/s41591-019-0733-7	cells	Human	Blood, Skin	10x	Seurat	CellRanger	2000-15000/50000	0/500-3500/NA	>2/3	<7/10%	-	-	-	-	Cutoffs vary by sample, see paper
61	Sampling artifacts in single-cell genomics cohort studies	10.1101/2020.01.15.897066	N/A	2020	https://www.biorxiv.org/content/10.1101/2020.01.15.897066v1.full	cells	Human	Blood	10x	Seurat	CellRanger	Lower Cutoff	Lower Cutoff	>10/15	Upper Cutoff	-	-	-	DoubletFinder	Do not report specific cutoff numbers
62	Single-cell transcriptional profiles in human skeletal muscle	10.1038/s41598-019-57110-6	31937892	2020	https://www.nature.com/articles/s41598-019-57110-6	cells	Human/Mouse	Skeletal Muscle	10x	Seurat	CellRanger	Upper Cutoff	Lower Cutoff	-	<=5%	-	-	-	-	Do not report specific cutoff numbers for nUMI, nGene	Have different cutoffs for mouse
63	A census of cell types and paracrine interactions in colorectal cancer	10.1101/2020.01.10.901579	N/A	2020	https://www.biorxiv.org/content/10.1101/2020.01.10.901579v1.full.pdf+html	cells	Human	Colon	10x	Seurat/Scanpy	CellRanger	1000-50000	500-5000	-	<80%	-	-	-	-	fraction of spliced reads between 0.3 and 0.9, fraction of unspliced reads between 0.1 and 0.7 and fraction of ambiguous reads between 0 and 0.2 were removed.
64	Immune Landscape of Viral- and Carcinogen-Driven Head and Neck Cancer	10.1016/j.immuni.2019.11.014	31924475	2020	https://www.sciencedirect.com/science/article/pii/S1074761319304959?via%3Dihub	cells	Human	Neck	10x	Seurat	CellRanger	<20,000	>200	See other QC	-	-	-	-	-	Fewer reads than 3 counts in 1% of cells, or genes expressed in fewer than 1% of cells
65	A single-cell atlas of the human healthy airways	10.1101/2019.12.21.884759	N/A	2019	https://www.biorxiv.org/content/10.1101/2019.12.21.884759v1.full.pdf+html	cells	Human	Lung, Airways	10x	Seurat	CellRanger	<3MAD	>500	-	<3MAD/removed	genes removed	-	SoupX	DoubletDetection	-
66	Ultra-high throughput single-cell RNA sequencing by combinatorial fluidic indexing	10.1101/2019.12.17.879304	N/A	2019	https://www.biorxiv.org/content/10.1101/2019.12.17.879304v1.full	cells	Human	Cell Lines	scifi-RNA-seq	Scanpy	STAR	>200	>500	See other QC	<3 SD	<3 SD	-	-	-	genes that were in lower 10% percentile of cumulative UMI counts were removed
67	Single cell transcriptional signatures of the human placenta in term and preterm parturition	10.7554/eLife.52004	31829938	2019	https://elifesciences.org/articles/52004	cells	Human	Placenta	10x	Seurat	CellRanger	-	>200	>10	<10%	-	-	-	-	-
68	Dissecting intratumor heterogeneity of nodal B cell lymphomas on the transcriptional, genetic, and drug response level	10.1101/850438	N/A	2019	https://www.biorxiv.org/content/10.1101/850438v1.full	cells	Human	Lymph Nodes	10x	Seurat	CellRanger	Upper Cutoff	>200	>3	<5%	-	-	-	-	-
69	Single-cell transcriptomics from human pancreatic islets: sample preparation matters	10.1093/biomethods/bpz019	31984226	2019	https://academic.oup.com/biomethods/article/4/1/bpz019/5678780	cells	Human	Pancreas	10x	Seurat	CellRanger	Within 2.5 SD from median	Within 2.5 SD from median	removed genes expressed in <0.2% of cells in a sample.	-	-	-	-	-	-
70	Single-cell transcriptomics reveals diverse and complex gene expression alterations in human trisomy 18	10.1101/863332	N/A	2019	https://www.biorxiv.org/content/10.1101/863332v1.full	cells	Human	Many Tissues	10x	Seurat	CellRanger	-	>200	-	<10%	-	-	-	-	-
71	Single-cell multiomic analysis identifies regulatory programs in mixed-phenotype acute leukemia	10.1038/s41587-019-0332-7	31792411	2019	https://www.nature.com/articles/s41587-019-0332-7	cells	Human	Bone Marrow	CITE-seq	Seurat	CellRanger	1000-10000	>400	-	genes removed	genes removed	-	-	-	-
72	A single-cell atlas of entorhinal cortex from individuals with Alzheimer’s disease reveals cell-type-specific gene expression regulation	10.1038/s41593-019-0539-4	31768052	2019	https://www.nature.com/articles/s41593-019-0539-4	cells	Human	Brain	DroNc-seq	Seurat	CellRanger	5th and 95th percentile	5th and 95th percentile	>0	<10%	-	-	-	-	-
73	Single-Cell Transcriptomics Uncovers Zonation of Function in the Mesenchyme during Liver Fibrosis	10.1016/j.celrep.2019.10.024	31722201	2019	https://www.sciencedirect.com/science/article/pii/S2211124719313245	cells	Human/Mouse	Liver	10x	Seurat	CellRanger	-	>=300	>=3	<=30%	-	-	-	-	-
74	Transcriptional Basis of Mouse and Human Dendritic Cell Heterogeneity	10.1016/j.cell.2019.09.035	31668803	2019	https://www.sciencedirect.com/science/article/pii/S009286741931116X?via%3Dihub	cells	Human/Mouse	Spleen	10x	Custom Scripts	SEQC	-	>=1000	>=10	<20%	-	-	-	-	-
75	Single-cell transcriptomics of human T cells reveals tissue and activation signatures in health and disease	10.1038/s41467-019-12464-3	31624246	2019	https://www.nature.com/articles/s41467-019-12464-3	cells	Human	Lung, Lymph node, Bone marrow, Blood	10x	Seurat	STAR	Within 2.5 SD from mean	Within 2.5 SD from mean	-	<=10%	-	-	Custom	-	removed cells for which the ratio of molecules aligning to whole gene bodies to molecules aligning exclusively to exons was >1.5.
76	Decoding human fetal liver haematopoiesis	10.1038/s41586-019-1652-y	31597962	2019	https://www.nature.com/articles/s41586-019-1652-y#Abs1	cells	Human	Liver, Kidney, Skin	10x/SmartSeq2	Seurat	CellRanger/STAR	-	>200	>=3	<=20%	-	-	-	Custom data-driven doublet detection method; see paper for more details	-
77	Resolving the fibrotic niche of human liver cirrhosis at single-cell level	10.1038/s41586-019-1631-3	31597160	2019	https://www.nature.com/articles/s41586-019-1631-3#Abs1	cells	Human	Liver	10x	Seurat	CellRanger	-	>=300	>=3	<30%	-	-	-	Clusters expressing more than one lineage signature in more than 25% of cells were removed as doublets	-
78	Single‐cell RNA sequencing reveals chemokine self‐feeding of myeloma cells promotes extramedullary metastasis	10.1002/1873-3468.13623	31561267	2019	https://febs.onlinelibrary.wiley.com/doi/pdf/10.1002/1873-3468.13623	cells	Human	Blood, Bone marrow	SmartSeq2	Seurat	SALMON	>1KK	>1000	-	<20%	-	-	-	-	-
79	Spatiotemporal immune zonation of the human kidney	10.1126/science.aat5031	31604275	2019	https://science.sciencemag.org/content/365/6460/1461	cells	Human	Kidney	10x	Seurat	CellRanger	>200/500	-	-	<20/30/70%	-	DropletUtils	soupX	-	-
80	The single-cell transcriptomic landscape of early human diabetic nephropathy	10.1073/pnas.1908706116	31506348	2019	https://www.pnas.org/content/116/39/19619	nuclei	Human	Kidney	10x	Seurat	STAR	-	>500	>3	-	-	-	-	-	-
81	Probabilistic cell-type assignment of single-cell RNA-seq for tumor microenvironment profiling	10.1038/s41592-019-0529-1	31501550	2019	https://www.nature.com/articles/s41592-019-0529-1	cells	Human	tumor microenvironment	10x	Seurat	CellRanger	< 3 MADs from the median	< 3 MADs from the median	-	<20%	<50%	-	-	-	-
82	Single-cell RNA-sequencing reveals profibrotic roles of distinct epithelial and mesenchymal lineages in pulmonary fibrosis	10.1101/753806	-	2019	https://www.biorxiv.org/content/10.1101/753806v1.full	cells	Human	Lung	10x	Seurat	CellRanger	-	>1000	-	<25%	-	-	-	Doublet cells were identified as expressing markers for different cell types	-
83	Single Cell RNA-seq reveals ectopic and aberrant lung resident cell populations in Idiopathic Pulmonary Fibrosis	10.1101/759902	-	2019	https://www.biorxiv.org/content/10.1101/759902v3.full	cells	Human	Lung	10x	Seurat	CellRanger/STAR	>1000	-	-	<20%	-	-	Custom method, see paper	-	-
84	Single-cell transcriptomics identifies an effectorness gradient shaping the response of CD4+ T cells to cytokines	10.1101/753731	-	2019	https://www.biorxiv.org/content/10.1101/753731v1.full	cells	Human	Blood	10x	Seurat	CellRanger	-	>500	-	<7.5%	-	-	-	-	-
85	Heterogeneity of human bone marrow and blood natural killer cells defined by single-cell transcriptome	10.1038/s41467-019-11947-7	31477722	2019	https://www.nature.com/articles/s41467-019-11947-7#Abs1	cells	Human	Blood, Bone marrow	10x	Seurat	CellRanger	-	200-2500	-	<5%	-	-	-	-	-
86	Single-Cell Analysis of Crohn’s Disease Lesions Identifies a Pathogenic Cellular Module Associated with Resistance to Anti-TNF Therapy	10.1016/j.cell.2019.08.008	31474370	2019	https://www.sciencedirect.com/science/article/pii/S0092867419308967?via%3Dihub#sec4	cells	Human	Blood, Small intestine	10x	Custom Scripts	CellRanger	>800	-	-	<0.25%	-	-	-	-	filtered out epithelial cells
87	Single-Cell Analysis of the Muscle Stem Cell Hierarchy Identifies Heterotypic Communication Signals Involved in Skeletal Muscle Regeneration	10.1016/j.celrep.2020.02.067	32160558	2020	https://www.sciencedirect.com/science/article/pii/S2211124720302357	cells	Mouse	Tibialis anterior	10x	Seurat	CellRanger	>1000	>200	>3	<20%	-	-	-	obvious outliers in number of UMIs removed	-
88	Dissecting cellular crosstalk by sequencing physically interacting cells	10.1038/s41587-020-0442-2	32152598	2020	https://www.nature.com/articles/s41587-020-0442-2	cells	Mouse	Culture, Lung	PIC-seq	Custom Scripts	HISAT	500-500K	-	-	<20%	-	-	-	-	-
89	Functional hypoxia drives neuroplasticity and neurogenesis via brain erythropoietin	10.1038/s41467-020-15041-1	32152318	2020	https://www.nature.com/articles/s41467-020-15041-1	cells	Mouse	Brain	Drop-seq	Seurat	-	-	1000-8000	>3	<40%	-	-	-	-	-
90	Single nucleus RNASeq profiling of mouse lung: reduced dissociation bias and improved detection of rare cell types compared with single cell RNASeq	10.1101/2020.03.06.981407	-	2020	https://www.biorxiv.org/content/10.1101/2020.03.06.981407v1.full	cells/nuclei	Mouse	Lung	10x	Seurat	zUMIs and STAR	-	>200	>5	<10%	-	-	-	-	-
91	Differentiation reveals the plasticity of age-related change in murine muscle progenitors	10.1101/2020.03.05.979112	-	2020	biorxiv.org/content/10.1101/2020.03.05.979112v1.full	cells	Mouse	Muscle	10x	Custom Scripts	CellRanger	-	-	>10	<20%	-	-	-	Doublets identified using solo neural network classification scheme	-
92	Ageing compromises mouse thymus function and remodels epithelial cell differentiation	10.1101/2020.03.02.973008	-	2020	https://www.biorxiv.org/content/10.1101/2020.03.02.973008v1.full	cells	Mouse	Thymus	10x/Smart-seq2	Scanpy	CellRanger	>1000	-	-	< 2 MADs from median	-	-	-	-	-
93	Diversification of molecularly defined myenteric neuron classes revealed by single cell RNA-sequencing	10.1101/2020.03.02.955757	-	2020	https://www.biorxiv.org/content/10.1101/2020.03.02.955757v1.full	cells	Mouse	Gastrointestinal tract	10x	Seurat	-	<60K	1500-8000	-	<10%/25%	-	-	-	-	-
94	Single-cell mapping reveals new markers and functions of lymphatic endothelial cells in lymph nodes	10.1101/2020.01.09.900241	-	2020	https://www.biorxiv.org/content/10.1101/2020.01.09.900241v1.full	cells	Mouse	Lymph node	Smart-seq2	Seurat	STAR	<2.5 MADs from median	<2.5 MADs from median	-	<3 MADs from median	-	-	-	-	-
95	Single-Cell Molecular and Cellular Architecture of the Mouse Neurohypophysis	10.1101/2020.01.05.895052	31915267	2020	https://www.eneuro.org/content/7/1/ENEURO.0345-19.2019	cells	Mouse	Epididymis	GEXSCOPE	Seurat	CellRanger	1000-10K	400-5000	-	<25%	-	-	-	-	-
96	A single-cell transcriptional roadmap of the mouse and human lymph node lymphatic vasculature	10.1101/2019.12.31.892166	-	2020	https://www.biorxiv.org/content/10.1101/2019.12.31.892166v1.full	cells	Mouse	Lymph node	10x/Smart-seq2	Seurat	CellRanger	-	>100	>3	-	-	-	-	-	-
97	A single cell transcriptional atlas of early synovial joint development	10.1101/2019.12.23.887208	-	2019	https://www.biorxiv.org/content/10.1101/2019.12.23.887208v1.full	cells	Mouse	Synovial joints	10x	Scanpy	CellRanger	-	>500	>10	<5%	-	-	-	-	-
98	Combined single-cell and spatial transcriptomics reveal the molecular, cellular and spatial bone marrow niche organization	10.1038/s41556-019-0439-6	31871321	2019	https://www.nature.com/articles/s41556-019-0439-6	cells	Mouse	Bone marrow	10x	Seurat	CellRanger/kallisto	-	>500	-	<5%	-	-	-	-	-
99	The Molecular Anatomy of Mouse Skin during Hair Growth and Rest	10.1016/j.stem.2020.01.012	32109378	2019	https://www.sciencedirect.com/science/article/pii/S1934590920300126	cells	Mouse	Skin	10x	Seurat	CellRanger	-	-	-	-	-	-	-	removed clusters containing biologically ‘‘dubious’’ signatures	-
100	Integrated single-cell analysis of multicellular immune dynamics during hyperacute HIV-1 infection	10.1038/s41591-020-0799-2	-	2020	https://www.nature.com/articles/s41591-020-0799-2	cells	Human	Peripheral Blood	Smart-seq2	Seurat	Ordovas-Montanes	750-6000	-	>=5	<20%	-	-	-	-	-
101	A human cell atlas of fetal gene expression	10.1126/science.aba7721	33184181	2020	https://science.sciencemag.org/content/370/6518/eaba7721/tab-article-info		Human	Many Tissues	sci-RNA-seq3	Seurat	STAR	>250	-	-	-	-	-	-	iterative clustering strategy	-
102	Single-cell RNA sequencing of human kidney	10.1038/s41597-019-0351-8	31896769	2020	https://www.nature.com/articles/s41597-019-0351-8	cells	Human	Kidney	10x	Seurat	CellRanger	-	200-2500	-	<30%	-	-	-	-	-
103	Decoding myofibroblast origins in human kidney fibrosis	10.1038/s41586-020-2941-1	33176333	2020	https://www.nature.com/articles/s41586-020-2941-1	cells	Human	Kidney	10x/smart-seq2	Various R packages	Alevin; Salmon	< 5 MAD from median of percentage of total counts in top 500 genes	-	-	cells clustered into two clusters using bivariate Gaussian mixture, cells in cluster with higher mito content were removed	<5 MAD from median	-	-	cells with substantial expression profiles from two or more cell types	Cell clusters with no DE genes with p_val < 0.05 or cells with DE genes dominated by ribosomal or housekeeping were removed, then cells were reclustered
104	Transcriptional and Cellular Diversity of the Human Heart	10.1161/CIRCULATIONAHA.119.045401	32403949	2020	https://www.ahajournals.org/doi/10.1161/CIRCULATIONAHA.119.045401	nuclei	Human	Heart	10x	Seurat/Scanpy	CellRanger	-	>100 and upper outlier CO	-	<5%	-	CellBender	-	-	upper outlier cutoff was calculated as Q3 + 1.5 * IQR
105	A molecular cell atlas of the human lung from single-cell RNA sequencing	10.1038/s41586-020-2922-4	33208946	2020	https://www.nature.com/articles/s41586-020-2922-4	cells	Human	Lung	10x/smart-seq2	Seurat	CellRanger	>1000/>50,000	>500	-	-	-	-	-	cells with substantial expression profiles from two or more cell types	-
106	Developmental cell programs are co-opted in inflammatory skin disease	10.1126/science.aba6500	33479125	2021	https://science.sciencemag.org/content/371/6527/eaba6500	cells	Human	Skin	10x/Smart-seq2	Seurat/scanpy	CellRanger/STAR	-	>200	>=3	<20%	-	-	-	Scrublet	-
107	A single-cell and single-nucleus RNA-Seq toolbox for fresh and frozen human tumors	10.1038/s41591-020-0844-1	32405060	2020	https://www.nature.com/articles/s41591-020-0844-1	cells/nuclei	Human	Tumors (multiple tissues)	10x	Seurat/scanpy	CellRanger	>400/1000	>200/500	-	<20%	-	-	-	-	First cutoff is for 10xv2, second is for 10xv3
2	A cellular census of human lungs identifies novel cell states in health and in asthma	10.1038/s41591-019-0468-5	31209336	2019	https://www.nature.com/articles/s41591-019-0468-5	cells	Human	Lung	SmartSeq2	Seurat	CellRanger	-	1000-4000	-	<15%	-	-	SoupX	curated doublet removal, Scrublet	-
2	A cellular census of human lungs identifies novel cell states in health and in asthma	10.1038/s41591-019-0468-5	31209336	2019	https://www.nature.com/articles/s41591-019-0468-5	cells	Human	Lung	DropSeq	Seurat	CellRanger	-	200-4000	-	<20%	-	-	SoupX	curated doublet removal, Scrublet	-
										REFERENCE	REMOVED	#NAME?	#NAME?	#NAME?	#NAME?	#NAME?
											CUTOFF	#NAME?	#NAME?	#NAME?	#NAME?	#NAME?
											MULTIPLE CUTOFFS	#NAME?	#NAME?	#NAME?	#NAME?	#NAME?
											DATA DRIVEN	#NAME?	#NAME?	#NAME?	#NAME?	#NAME?
											CUTSTOM	#NAME?	#NAME?	#NAME?	#NAME?	#NAME?
											NO FILTERING	#NAME?	#NAME?	#NAME?	#NAME?	#NAME?	#NAME?	#NAME?	#NAME?
											SOME FILTERING	#NAME?	#NAME?	#NAME?	#NAME?	#NAME?	4	6	17
											ALL CUTOFFS (COMBINED)	#NAME?	#NAME?	#NAME?	#NAME?	#NAME?
