## Supplementary Tables for "Biology-inspired data-driven quality control for scientific discovery in single-cell transcriptomics": TableS2_Dataset_Summary.xlsx

### Sheet: Human
Source	Tissue	Name (if different from tissue	Organism	Technology	Reference Genome	Preprocessing Software	Project Link	Data Link	Paper Link	Data Origin	Data Format	Number of samples	Number of cells after basic QC	Starsolo
EBI	Blood and Bone Marrow	E-GEOD-89232-dendritic_cells	Human	SmartSeq2	hg19	RSEM	https://www.ebi.ac.uk/gxa/sc/experiments/E-GEOD-89232/results/tsne	ftp://ftp.ebi.ac.uk/pub/databases/microarray/data/atlas/sc_experiments/E-GEOD-89232/	https://europepmc.org/article/MED/27864467	Contacted EBI for FTP link	aggregated_counts.mtx + barcodes and genes tsv	16
EBI	Bone Marrow	E-CURD-6-bone_marrow	Human	Fluidigm/SMARTer	GRch37/hg19	featureCounts	https://www.ebi.ac.uk/gxa/sc/experiments/E-CURD-6/results/tsne	ftp://ftp.ebi.ac.uk/pub/databases/microarray/data/atlas/sc_experiments/E-CURD-6/	https://europepmc.org/article/MED/30545929	Contacted EBI for FTP link	aggregated_counts.mtx + barcodes and genes tsv	8
EBI	Breast Epithileal	E-CURD-7-breast_epithileal2	Human	10x V2	GRCh38	CellRanger	https://www.ebi.ac.uk/gxa/sc/experiments/E-CURD-7/results/tsne	ftp://ftp.ebi.ac.uk/pub/databases/microarray/data/atlas/sc_experiments/E-CURD-7/	https://europepmc.org/article/MED/29795293	Contacted EBI for FTP link	aggregated_counts.mtx + barcodes and genes tsv	3
EBI	Decidual tissue and Peripheral blood	E-MTAB-6701-fetal-maternal_interface	Human	10x V2(study has SmartSeq2 which we did not process)	hg19/GRCh37	CellRanger	https://www.ebi.ac.uk/gxa/sc/experiments/E-MTAB-6701/results/tsne	ftp://ftp.ebi.ac.uk/pub/databases/microarray/data/atlas/sc_experiments/E-MTAB-6701/	https://europepmc.org/article/MED/30429548	Contacted EBI for FTP link	aggregated_counts.mtx + barcodes and genes tsv	7
EBI	Endocrine Pancreas	E-GEOD-83139-pancreatic_endocrine	Human	SmartSeq	Not specified	RNA-seq unified mapper	https://www.ebi.ac.uk/gxa/sc/experiments/E-GEOD-83139/results/tsne	ftp://ftp.ebi.ac.uk/pub/databases/microarray/data/atlas/sc_experiments/E-GEOD-83139/	https://europepmc.org/article/MED/27364731	Contacted EBI for FTP link	aggregated_counts.mtx + barcodes and genes tsv	9
EBI	Lung	E-GEOD-130148-lung	Human	10x V2	hg19	CellRanger	https://www.ebi.ac.uk/gxa/sc/experiments/E-GEOD-130148/results/tsne	ftp://ftp.ebi.ac.uk/pub/databases/microarray/data/atlas/sc_experiments/E-GEOD-130148/	https://europepmc.org/article/MED/31209336	Contacted EBI for FTP link	aggregated_counts.mtx + barcodes and genes tsv	4
EBI	Lung Epithileal	E-GEOD-86618-lung_epithelial	Human	Fluidigm C1/SMARTer v3	GRCh37/hg19	Cufflinks	https://www.ebi.ac.uk/gxa/sc/experiments/E-GEOD-86618/results/tsne	ftp://ftp.ebi.ac.uk/pub/databases/microarray/data/atlas/sc_experiments/E-GEOD-86618/	https://europepmc.org/article/MED/27942595	Contacted EBI for FTP link	aggregated_counts.mtx + barcodes and genes tsv	9
EBI	Lung Tumor	E-MTAB-6653-lung_carcinomas	Human	10x V2	hg19	CellRanger	https://www.ebi.ac.uk/gxa/sc/experiments/E-MTAB-6653/results/tsne	ftp://ftp.ebi.ac.uk/pub/databases/microarray/data/atlas/sc_experiments/E-MTAB-6653/	https://www.nature.com/articles/s41591-018-0096-5	Contacted EBI for FTP link	aggregated_counts.mtx + barcodes and genes tsv	3
EBI	Pancreas	E-GEOD-81547-pancreas	Human	SmartSeq2	hg19	STAR/HT-Seq	https://www.ebi.ac.uk/gxa/sc/experiments/E-GEOD-81547/results/tsne	ftp://ftp.ebi.ac.uk/pub/databases/microarray/data/atlas/sc_experiments/E-GEOD-81547/	https://europepmc.org/article/MED/28965763	Contacted EBI for FTP link	aggregated_counts.mtx + barcodes and genes tsv	8
EBI	Pancreatic Islets	E-ENAD-27-islet	Human	Fluidigm C1/SMARTer v1	GRCh37	RSEM	https://www.ebi.ac.uk/gxa/sc/experiments/E-ENAD-27/results/tsne	ftp://ftp.ebi.ac.uk/pub/databases/microarray/data/atlas/sc_experiments/E-ENAD-27/	https://europepmc.org/article/MED/27864352	Contacted EBI for FTP link	aggregated_counts.mtx + barcodes and genes tsv	8
EBI	Pancreatic Islets	E-GEOD-81608-islet2	Human	Fluidigm C1/SMARTer	GRCh37	CLC Bio Genomics Workbench	https://www.ebi.ac.uk/gxa/sc/experiments/E-GEOD-81608/results/tsne	ftp://ftp.ebi.ac.uk/pub/databases/microarray/data/atlas/sc_experiments/E-GEOD-81608/	https://www.cell.com/cell-metabolism/pdf/S1550-4131(16)30434-X.pdf	Contacted EBI for FTP link	aggregated_counts.mtx + barcodes and genes tsv	18
EBI	Retina	E-MTAB-7316-retina	Human	10x V2	GRCh38	CellRanger	https://www.ebi.ac.uk/gxa/sc/experiments/E-MTAB-7316/results/tsne	ftp://ftp.ebi.ac.uk/pub/databases/microarray/data/atlas/sc_experiments/E-MTAB-7316/	https://www.embopress.org/doi/abs/10.15252/embj.2018100811	Contacted EBI for FTP link	aggregated_counts.mtx + barcodes and genes tsv	3
Human Tissue Atlas	Adipose	-	Human	Microwell Seq	GRCh38	STAR	https://db.cngb.org/HCL/	https://www.nature.com/articles/s41586-020-2157-4?proof=true	https://figshare.com/articles/HCL_DGE_Data/7235471	Downloaded from website	txt files	1
Human Tissue Atlas	Adrenal Gland	-	Human	Microwell Seq	GRCh38	STAR	https://db.cngb.org/HCL/	https://www.nature.com/articles/s41586-020-2157-4?proof=true	https://figshare.com/articles/HCL_DGE_Data/7235471	Downloaded from website	txt files	2
Human Tissue Atlas	Artery	-	Human	Microwell Seq	GRCh38	STAR	https://db.cngb.org/HCL/	https://www.nature.com/articles/s41586-020-2157-4?proof=true	https://figshare.com/articles/HCL_DGE_Data/7235471	Downloaded from website	txt files	1
Human Tissue Atlas	Ascending Colon	-	Human	Microwell Seq	GRCh38	STAR	https://db.cngb.org/HCL/	https://www.nature.com/articles/s41586-020-2157-4?proof=true	https://figshare.com/articles/HCL_DGE_Data/7235471	Downloaded from website	txt files	1
Human Tissue Atlas	Bladder	-	Human	Microwell Seq	GRCh38	STAR	https://db.cngb.org/HCL/	https://www.nature.com/articles/s41586-020-2157-4?proof=true	https://figshare.com/articles/HCL_DGE_Data/7235471	Downloaded from website	txt files	2
Human Tissue Atlas	Bone Marrow	-	Human	Microwell Seq	GRCh38	STAR	https://db.cngb.org/HCL/	https://www.nature.com/articles/s41586-020-2157-4?proof=true	https://figshare.com/articles/HCL_DGE_Data/7235471	Downloaded from website	txt files	2
Human Tissue Atlas	Cerebellum	-	Human	Microwell Seq	GRCh38	STAR	https://db.cngb.org/HCL/	https://www.nature.com/articles/s41586-020-2157-4?proof=true	https://figshare.com/articles/HCL_DGE_Data/7235471	Downloaded from website	txt files	1
Human Tissue Atlas	Cervix	-	Human	Microwell Seq	GRCh38	STAR	https://db.cngb.org/HCL/	https://www.nature.com/articles/s41586-020-2157-4?proof=true	https://figshare.com/articles/HCL_DGE_Data/7235471	Downloaded from website	txt files	1
Human Tissue Atlas	Duodenum	-	Human	Microwell Seq	GRCh38	STAR	https://db.cngb.org/HCL/	https://www.nature.com/articles/s41586-020-2157-4?proof=true	https://figshare.com/articles/HCL_DGE_Data/7235471	Downloaded from website	txt files	1
Human Tissue Atlas	Epityphlon	-	Human	Microwell Seq	GRCh38	STAR	https://db.cngb.org/HCL/	https://www.nature.com/articles/s41586-020-2157-4?proof=true	https://figshare.com/articles/HCL_DGE_Data/7235471	Downloaded from website	txt files	1
Human Tissue Atlas	Esophagus	-	Human	Microwell Seq	GRCh38	STAR	https://db.cngb.org/HCL/	https://www.nature.com/articles/s41586-020-2157-4?proof=true	https://figshare.com/articles/HCL_DGE_Data/7235471	Downloaded from website	txt files	2
Human Tissue Atlas	Fallopian Tube	-	Human	Microwell Seq	GRCh38	STAR	https://db.cngb.org/HCL/	https://www.nature.com/articles/s41586-020-2157-4?proof=true	https://figshare.com/articles/HCL_DGE_Data/7235471	Downloaded from website	txt files	1
Human Tissue Atlas	Gall Bladder	-	Human	Microwell Seq	GRCh38	STAR	https://db.cngb.org/HCL/	https://www.nature.com/articles/s41586-020-2157-4?proof=true	https://figshare.com/articles/HCL_DGE_Data/7235471	Downloaded from website	txt files	2
Human Tissue Atlas	Heart	-	Human	Microwell Seq	GRCh38	STAR	https://db.cngb.org/HCL/	https://www.nature.com/articles/s41586-020-2157-4?proof=true	https://figshare.com/articles/HCL_DGE_Data/7235471	Downloaded from website	txt files	2
Human Tissue Atlas	Ileum	-	Human	Microwell Seq	GRCh38	STAR	https://db.cngb.org/HCL/	https://www.nature.com/articles/s41586-020-2157-4?proof=true	https://figshare.com/articles/HCL_DGE_Data/7235471	Downloaded from website	txt files	1
Human Tissue Atlas	Jejunum	-	Human	Microwell Seq	GRCh38	STAR	https://db.cngb.org/HCL/	https://www.nature.com/articles/s41586-020-2157-4?proof=true	https://figshare.com/articles/HCL_DGE_Data/7235471	Downloaded from website	txt files	1
Human Tissue Atlas	Kidney	-	Human	Microwell Seq	GRCh38	STAR	https://db.cngb.org/HCL/	https://www.nature.com/articles/s41586-020-2157-4?proof=true	https://figshare.com/articles/HCL_DGE_Data/7235471	Downloaded from website	txt files	4
Human Tissue Atlas	Liver	-	Human	Microwell Seq	GRCh38	STAR	https://db.cngb.org/HCL/	https://www.nature.com/articles/s41586-020-2157-4?proof=true	https://figshare.com/articles/HCL_DGE_Data/7235471	Downloaded from website	txt files	5
Human Tissue Atlas	Lung	-	Human	Microwell Seq	GRCh38	STAR	https://db.cngb.org/HCL/	https://www.nature.com/articles/s41586-020-2157-4?proof=true	https://figshare.com/articles/HCL_DGE_Data/7235471	Downloaded from website	txt files	6
Human Tissue Atlas	Muscle	-	Human	Microwell Seq	GRCh38	STAR	https://db.cngb.org/HCL/	https://www.nature.com/articles/s41586-020-2157-4?proof=true	https://figshare.com/articles/HCL_DGE_Data/7235471	Downloaded from website	txt files	1
Human Tissue Atlas	Omentum	-	Human	Microwell Seq	GRCh38	STAR	https://db.cngb.org/HCL/	https://www.nature.com/articles/s41586-020-2157-4?proof=true	https://figshare.com/articles/HCL_DGE_Data/7235471	Downloaded from website	txt files	2
Human Tissue Atlas	Pancreas	-	Human	Microwell Seq	GRCh38	STAR	https://db.cngb.org/HCL/	https://www.nature.com/articles/s41586-020-2157-4?proof=true	https://figshare.com/articles/HCL_DGE_Data/7235471	Downloaded from website	txt files	1
Human Tissue Atlas	Peripheral Blood	-	Human	Microwell Seq	GRCh38	STAR	https://db.cngb.org/HCL/	https://www.nature.com/articles/s41586-020-2157-4?proof=true	https://figshare.com/articles/HCL_DGE_Data/7235471	Downloaded from website	txt files	7
Human Tissue Atlas	Pleura	-	Human	Microwell Seq	GRCh38	STAR	https://db.cngb.org/HCL/	https://www.nature.com/articles/s41586-020-2157-4?proof=true	https://figshare.com/articles/HCL_DGE_Data/7235471	Downloaded from website	txt files	1
Human Tissue Atlas	Prostate	-	Human	Microwell Seq	GRCh38	STAR	https://db.cngb.org/HCL/	https://www.nature.com/articles/s41586-020-2157-4?proof=true	https://figshare.com/articles/HCL_DGE_Data/7235471	Downloaded from website	txt files	1
Human Tissue Atlas	Rectum	-	Human	Microwell Seq	GRCh38	STAR	https://db.cngb.org/HCL/	https://www.nature.com/articles/s41586-020-2157-4?proof=true	https://figshare.com/articles/HCL_DGE_Data/7235471	Downloaded from website	txt files	1
Human Tissue Atlas	Sigmoid Colon	-	Human	Microwell Seq	GRCh38	STAR	https://db.cngb.org/HCL/	https://www.nature.com/articles/s41586-020-2157-4?proof=true	https://figshare.com/articles/HCL_DGE_Data/7235471	Downloaded from website	txt files	1
Human Tissue Atlas	Spleen	-	Human	Microwell Seq	GRCh38	STAR	https://db.cngb.org/HCL/	https://www.nature.com/articles/s41586-020-2157-4?proof=true	https://figshare.com/articles/HCL_DGE_Data/7235471	Downloaded from website	txt files	2
Human Tissue Atlas	Stomach	-	Human	Microwell Seq	GRCh38	STAR	https://db.cngb.org/HCL/	https://www.nature.com/articles/s41586-020-2157-4?proof=true	https://figshare.com/articles/HCL_DGE_Data/7235471	Downloaded from website	txt files	5
Human Tissue Atlas	Temporal Lobe	-	Human	Microwell Seq	GRCh38	STAR	https://db.cngb.org/HCL/	https://www.nature.com/articles/s41586-020-2157-4?proof=true	https://figshare.com/articles/HCL_DGE_Data/7235471	Downloaded from website	txt files	3
Human Tissue Atlas	Thyroid	-	Human	Microwell Seq	GRCh38	STAR	https://db.cngb.org/HCL/	https://www.nature.com/articles/s41586-020-2157-4?proof=true	https://figshare.com/articles/HCL_DGE_Data/7235471	Downloaded from website	txt files	2
Human Tissue Atlas	Trachea	-	Human	Microwell Seq	GRCh38	STAR	https://db.cngb.org/HCL/	https://www.nature.com/articles/s41586-020-2157-4?proof=true	https://figshare.com/articles/HCL_DGE_Data/7235471	Downloaded from website	txt files	1
Human Tissue Atlas	Transverse Colon	-	Human	Microwell Seq	GRCh38	STAR	https://db.cngb.org/HCL/	https://www.nature.com/articles/s41586-020-2157-4?proof=true	https://figshare.com/articles/HCL_DGE_Data/7235471	Downloaded from website	txt files	3
Human Tissue Atlas	Uterus	-	Human	Microwell Seq	GRCh38	STAR	https://db.cngb.org/HCL/	https://www.nature.com/articles/s41586-020-2157-4?proof=true	https://figshare.com/articles/HCL_DGE_Data/7235471	Downloaded from website	txt files	1
Other	Adipose	-	Human	10x V2	GRCh38	CellRanger	-	Manton	Unpublished	Unpublished	Original Format Unknown	2
Other	Blood	-	Human	10x V2	GRCh38	CellRanger	-	Manton	Unpublished	Unpublished	raw_gene_bc_matrices_h5.h5	32
Other	Brain	ASD_snRNAseq	Human	10x V2	GRCh38	CellRanger	-	https://science.sciencemag.org/content/364/6441/685	https://science.sciencemag.org/content/364/6441/685	Contacted Author for Dataset	brain.h5	41
Other	Brain	-	Human	10x V2	GRCh38	CellRanger	-	-	https://www.biorxiv.org/content/10.1101/476036v1.full-text	Contacted Author for Dataset	Original Format Unknown	20
Other	Colon	Colon (Epithileal)	Human	10x (V1, V2 and V3)	hg19 human	CellRanger	https://singlecell.broadinstitute.org/single_cell	https://singlecell.broadinstitute.org/single_cell/study/SCP259/intra-and-inter-cellular-rewiring-of-the-human-colon-during-ulcerative-colitis#study-download	https://doi.org/10.1016/j.cell.2019.06.029	Downloaded from website	gene_sorted-Epi/Fib/Imm.matrix.mtx + barcodes and genes tsv	10
Other	Colon	Colon (Fibroblast)	Human	10x (V1, V2 and V3)	hg19 human	CellRanger	https://singlecell.broadinstitute.org/single_cell	https://singlecell.broadinstitute.org/single_cell/study/SCP259/intra-and-inter-cellular-rewiring-of-the-human-colon-during-ulcerative-colitis#study-download	https://doi.org/10.1016/j.cell.2019.06.029	Downloaded from website	gene_sorted-Epi/Fib/Imm.matrix.mtx + barcodes and genes tsv	14
Other	Colon	Colon (Immune)	Human	10x (V1, V2 and V3)	hg19 human	CellRanger	https://singlecell.broadinstitute.org/single_cell	https://singlecell.broadinstitute.org/single_cell/study/SCP259/intra-and-inter-cellular-rewiring-of-the-human-colon-during-ulcerative-colitis#study-download	https://doi.org/10.1016/j.cell.2019.06.029	Downloaded from website	gene_sorted-Epi/Fib/Imm.matrix.mtx + barcodes and genes tsv	14
Other	Heart	Heart Circulation	Human	10x V2	GRCh38	CellRanger	-	https://www.ahajournals.org/doi/10.1161/CIRCULATIONAHA.119.045401	https://www.ahajournals.org/doi/10.1161/CIRCULATIONAHA.119.045401	Contacted Author for Dataset	heart_circulation.h5ad	7
Other	Kidney	kidney2	Human	10x V2	GRCh38	CellRanger	-	-	https://www.nature.com/articles/s41597-019-0351-8	Contacted Author for Dataset	matrix.mtx + barcodes and genes tsv	3
Other	Liver	-	Human	10x V2	GRCh38	CellRanger	-	Manton	Unpublished	Unpublished	Original Format Unknown	4
Other	Lung	krasnow_lung	Human	10x	GRCh38	CellRanger	-	https://www.synapse.org/#!Synapse:syn21560510	https://www.nature.com/articles/s41586-020-2922-4	Contacted Author for Dataset		19
Other	Olfactory Epithelium	-	Human	10x V3	GRCh38	CellRanger	-	https://www.nature.com/articles/s41593-020-0587-9	https://www.ncbi.nlm.nih.gov/geo/query/acc.cgi?acc=GSE139522	Downloaded from website	matrix.mtx + barcodes and genes tsv	4
Other	Retina	-	Human	10x V2	GRCh37	CellRanger	-	https://www.sciencedirect.com/science/article/pii/S0092867419300376	https://www.sciencedirect.com/science/article/pii/S0092867419300376	Contacted Author for Dataset	RDS file	39
Other	Skin	-	Human	10x V2	GRCh38	CellRanger	-	Manton	Manton	Unpublished	Original Format Unknown	4
HTAPP	CCL	CLL_cells	Human	10x V2	GRCh38	CellRanger	-	https://www.ncbi.nlm.nih.gov/geo/query/acc.cgi?acc=GSE140819	https://www.nature.com/articles/s41591-020-0844-1	GSE140819	raw_gene_bc_matrices_h5.h5	1
HTAPP	CCL	CLL_nuclei	Human	10x V2	GRCh38	CellRanger	-	https://www.ncbi.nlm.nih.gov/geo/query/acc.cgi?acc=GSE140819	https://www.nature.com/articles/s41591-020-0844-1	GSE140819	raw_gene_bc_matrices_h5.h5	1
HTAPP	Glioma	glioma_cells	Human	10x V2	GRCh38	CellRanger	-	https://www.ncbi.nlm.nih.gov/geo/query/acc.cgi?acc=GSE140819	https://www.nature.com/articles/s41591-020-0844-1	GSE140819	raw_gene_bc_matrices_h5.h5	1
HTAPP	Glioma	glioma_nuclei	Human	10x V2	GRCh38	CellRanger	-	https://www.ncbi.nlm.nih.gov/geo/query/acc.cgi?acc=GSE140819	https://www.nature.com/articles/s41591-020-0844-1	GSE140819	raw_gene_bc_matrices_h5.h5	1
HTAPP	Lung (Cancer)	lung_cancer_cells	Human	10x V2	GRCh38	CellRanger	-	https://www.ncbi.nlm.nih.gov/geo/query/acc.cgi?acc=GSE140819	https://www.nature.com/articles/s41591-020-0844-1	GSE140819	raw_gene_bc_matrices_h5.h5	5
HTAPP	MBC	MBC_cells	Human	10x V2	GRCh38	CellRanger	-	https://www.ncbi.nlm.nih.gov/geo/query/acc.cgi?acc=GSE140819	https://www.nature.com/articles/s41591-020-0844-1	GSE140819	raw_gene_bc_matrices_h5.h5	4
HTAPP	MBC	MBC_nuclei	Human	10x V2	GRCh38	CellRanger	-	https://www.ncbi.nlm.nih.gov/geo/query/acc.cgi?acc=GSE140819	https://www.nature.com/articles/s41591-020-0844-1	GSE140819	raw_gene_bc_matrices_h5.h5	6
HTAPP	Melanoma	melanoma_nuclei	Human	10x V2	GRCh38	CellRanger	-	https://www.ncbi.nlm.nih.gov/geo/query/acc.cgi?acc=GSE140819	https://www.nature.com/articles/s41591-020-0844-1	GSE140819	raw_gene_bc_matrices_h5.h5	2
HTAPP	Neuroblastoma	neuroblastoma_cells	Human	10x V2	GRCh38	CellRanger	-	https://www.ncbi.nlm.nih.gov/geo/query/acc.cgi?acc=GSE140819	https://www.nature.com/articles/s41591-020-0844-1	GSE140819	raw_gene_bc_matrices_h5.h5	4
HTAPP	Neuroblastoma	neuroblastoma_nuclei	Human	10x V2	GRCh38	CellRanger	-	https://www.ncbi.nlm.nih.gov/geo/query/acc.cgi?acc=GSE140819	https://www.nature.com/articles/s41591-020-0844-1	GSE140819	raw_gene_bc_matrices_h5.h5	6
HTAPP	Ovarian	ovarian_cells	Human	10x V2	GRCh38	CellRanger	-	https://www.ncbi.nlm.nih.gov/geo/query/acc.cgi?acc=GSE140819	https://www.nature.com/articles/s41591-020-0844-1	GSE140819	raw_gene_bc_matrices_h5.h5	2
HTAPP	Ovarian	ovarian_nuclei_V2	Human	10x V2	GRCh38	CellRanger	-	https://www.ncbi.nlm.nih.gov/geo/query/acc.cgi?acc=GSE140819	https://www.nature.com/articles/s41591-020-0844-1	GSE140819	raw_gene_bc_matrices_h5.h5	3
HTAPP	Ovarian	ovarian_nuclei_V3	Human	10x V2	GRCh38	CellRanger	-	https://www.ncbi.nlm.nih.gov/geo/query/acc.cgi?acc=GSE140819	https://www.nature.com/articles/s41591-020-0844-1	GSE140819	raw_gene_bc_matrices_h5.h5	3
HTAPP	Sarcoma	sarcoma_nuclei_V2	Human	10x V2	GRCh38	CellRanger	-	https://www.ncbi.nlm.nih.gov/geo/query/acc.cgi?acc=GSE140819	https://www.nature.com/articles/s41591-020-0844-1	GSE140819	raw_gene_bc_matrices_h5.h5	1
HTAPP	Sarcoma	sarcoma_nuclei_V3	Human	10x V3	GRCh38	CellRanger	-	https://www.ncbi.nlm.nih.gov/geo/query/acc.cgi?acc=GSE140819	https://www.nature.com/articles/s41591-020-0844-1	GSE140819	raw_gene_bc_matrices_h5.h5	2
PanglaoDB	Bone marrow	-	Human	10x V2	GRCh38	custom Python script	https://panglaodb.se/index.html	SRA779509	https://insight.jci.org/articles/view/124928	Downloaded from website	Rdata file	25
PanglaoDB	Liver	-	Human	10x V2	GRCh38	custom Python script	https://panglaodb.se/index.html	SRA716608	https://www.nature.com/articles/s41467-018-06318-7	Downloaded from website	Rdata file	5
PanglaoDB	Substantia Nigra	-	Human	10x V2	GRCh38	custom Python script	https://panglaodb.se/index.html	SRA850958	https://pubmed.ncbi.nlm.nih.gov/31178122/	Downloaded from website	Rdata file	9
PanglaoDB	Lung Epithelial	-	Human	10x V2	GRCh38	custom Python script	https://panglaodb.se/index.html	SRA729910	https://pubmed.ncbi.nlm.nih.gov/30135312/	Downloaded from website	Rdata file	2
PanglaoDB	Mammary Gland	-	Human	10x V2	GRCh38	custom Python script	https://panglaodb.se/index.html	SRA823777	https://pubmed.ncbi.nlm.nih.gov/30770823/	Downloaded from website	Rdata file	2
PanglaoDB	Pancreatic Islet	-	Human	10x V2	GRCh38	custom Python script	https://panglaodb.se/index.html	SRA701877	https://pubmed.ncbi.nlm.nih.gov/29950394/	Downloaded from website	Rdata file	12
PanglaoDB	Prostate	-	Human	10x V2	GRCh38	custom Python script	https://panglaodb.se/index.html	SRA742961	https://pubmed.ncbi.nlm.nih.gov/30566875/	Downloaded from website	Rdata file	15
PanglaoDB	Testis	-	Human	10x V2	GRCh38	custom Python script	https://panglaodb.se/index.html	SRA826293	https://pubmed.ncbi.nlm.nih.gov/30726734/	Downloaded from website	Rdata file	8

### Sheet: Mouse
Dataset	Tissue	Name (if different from tissue	Organism	Technology	Reference Genome	Preprocessing Software	Project Link	Data Link	Paper Link	Data Origin	Data Format	Number of samples	Number of cells after basic QC	Starsolo
tabula_muris_smartseq	Adipose	-	Mouse	SmartSeq2	ensembl mm10	Kallisto	https://www.ebi.ac.uk/gxa/sc/experiments/E-ENAD-15/downloads	ftp://ftp.ebi.ac.uk/pub/databases/microarray/data/atlas/sc_experiments/E-ENAD-15/	-	Contacted EBI for FTP link	aggregated_counts.mtx + barcodes and genes tsv	21
tabula_muris_smartseq	Bladder	-	Mouse	SmartSeq2	ensembl mm10	Kallisto	https://www.ebi.ac.uk/gxa/sc/experiments/E-ENAD-15/downloads	ftp://ftp.ebi.ac.uk/pub/databases/microarray/data/atlas/sc_experiments/E-ENAD-15/	-	Contacted EBI for FTP link	aggregated_counts.mtx + barcodes and genes tsv	6
tabula_muris_smartseq	Bone Marrow	-	Mouse	SmartSeq2	ensembl mm10	Kallisto	https://www.ebi.ac.uk/gxa/sc/experiments/E-ENAD-15/downloads	ftp://ftp.ebi.ac.uk/pub/databases/microarray/data/atlas/sc_experiments/E-ENAD-15/	-	Contacted EBI for FTP link	aggregated_counts.mtx + barcodes and genes tsv	5
tabula_muris_smartseq	Cerebellum	-	Mouse	SmartSeq2	ensembl mm10	Kallisto	https://www.ebi.ac.uk/gxa/sc/experiments/E-ENAD-15/downloads	ftp://ftp.ebi.ac.uk/pub/databases/microarray/data/atlas/sc_experiments/E-ENAD-15/	-	Contacted EBI for FTP link	aggregated_counts.mtx + barcodes and genes tsv	7
tabula_muris_smartseq	Cerebral Cortex	-	Mouse	SmartSeq2	ensembl mm10	Kallisto	https://www.ebi.ac.uk/gxa/sc/experiments/E-ENAD-15/downloads	ftp://ftp.ebi.ac.uk/pub/databases/microarray/data/atlas/sc_experiments/E-ENAD-15/	-	Contacted EBI for FTP link	aggregated_counts.mtx + barcodes and genes tsv	5
tabula_muris_smartseq	Colon	-	Mouse	SmartSeq2	ensembl mm10	Kallisto	https://www.ebi.ac.uk/gxa/sc/experiments/E-ENAD-15/downloads	ftp://ftp.ebi.ac.uk/pub/databases/microarray/data/atlas/sc_experiments/E-ENAD-15/	-	Contacted EBI for FTP link	aggregated_counts.mtx + barcodes and genes tsv	13
tabula_muris_smartseq	Diaphragm	-	Mouse	SmartSeq2	ensembl mm10	Kallisto	https://www.ebi.ac.uk/gxa/sc/experiments/E-ENAD-15/downloads	ftp://ftp.ebi.ac.uk/pub/databases/microarray/data/atlas/sc_experiments/E-ENAD-15/	-	Contacted EBI for FTP link	aggregated_counts.mtx + barcodes and genes tsv	4
tabula_muris_smartseq	Fat	-	Mouse	SmartSeq2	ensembl mm10	Kallisto	https://www.ebi.ac.uk/gxa/sc/experiments/E-ENAD-15/downloads	ftp://ftp.ebi.ac.uk/pub/databases/microarray/data/atlas/sc_experiments/E-ENAD-15/	-	Contacted EBI for FTP link	aggregated_counts.mtx + barcodes and genes tsv	7
tabula_muris_smartseq	Heart and Aorta	-	Mouse	SmartSeq2	ensembl mm10	Kallisto	https://www.ebi.ac.uk/gxa/sc/experiments/E-ENAD-15/downloads	ftp://ftp.ebi.ac.uk/pub/databases/microarray/data/atlas/sc_experiments/E-ENAD-15/	-	Contacted EBI for FTP link	aggregated_counts.mtx + barcodes and genes tsv	39
tabula_muris_smartseq	Hippocampus	-	Mouse	SmartSeq2	ensembl mm10	Kallisto	https://www.ebi.ac.uk/gxa/sc/experiments/E-ENAD-15/downloads	ftp://ftp.ebi.ac.uk/pub/databases/microarray/data/atlas/sc_experiments/E-ENAD-15/	-	Contacted EBI for FTP link	aggregated_counts.mtx + barcodes and genes tsv	7
tabula_muris_smartseq	Kidney	-	Mouse	SmartSeq2	ensembl mm10	Kallisto	https://www.ebi.ac.uk/gxa/sc/experiments/E-ENAD-15/downloads	ftp://ftp.ebi.ac.uk/pub/databases/microarray/data/atlas/sc_experiments/E-ENAD-15/	-	Contacted EBI for FTP link	aggregated_counts.mtx + barcodes and genes tsv	6
tabula_muris_smartseq	Limb Muscle	-	Mouse	SmartSeq2	ensembl mm10	Kallisto	https://www.ebi.ac.uk/gxa/sc/experiments/E-ENAD-15/downloads	ftp://ftp.ebi.ac.uk/pub/databases/microarray/data/atlas/sc_experiments/E-ENAD-15/	-	Contacted EBI for FTP link	aggregated_counts.mtx + barcodes and genes tsv	6
tabula_muris_smartseq	Liver	-	Mouse	SmartSeq2	ensembl mm10	Kallisto	https://www.ebi.ac.uk/gxa/sc/experiments/E-ENAD-15/downloads	ftp://ftp.ebi.ac.uk/pub/databases/microarray/data/atlas/sc_experiments/E-ENAD-15/	-	Contacted EBI for FTP link	aggregated_counts.mtx + barcodes and genes tsv	4
tabula_muris_smartseq	Lung	-	Mouse	SmartSeq2	ensembl mm10	Kallisto	https://www.ebi.ac.uk/gxa/sc/experiments/E-ENAD-15/downloads	ftp://ftp.ebi.ac.uk/pub/databases/microarray/data/atlas/sc_experiments/E-ENAD-15/	-	Contacted EBI for FTP link	aggregated_counts.mtx + barcodes and genes tsv	6
tabula_muris_smartseq	Mammary Gland	-	Mouse	SmartSeq2	ensembl mm10	Kallisto	https://www.ebi.ac.uk/gxa/sc/experiments/E-ENAD-15/downloads	ftp://ftp.ebi.ac.uk/pub/databases/microarray/data/atlas/sc_experiments/E-ENAD-15/	-	Contacted EBI for FTP link	aggregated_counts.mtx + barcodes and genes tsv	4
tabula_muris_smartseq	Pancreas	-	Mouse	SmartSeq2	ensembl mm10	Kallisto	https://www.ebi.ac.uk/gxa/sc/experiments/E-ENAD-15/downloads	ftp://ftp.ebi.ac.uk/pub/databases/microarray/data/atlas/sc_experiments/E-ENAD-15/	-	Contacted EBI for FTP link	aggregated_counts.mtx + barcodes and genes tsv	8
tabula_muris_smartseq	Skin	-	Mouse	SmartSeq2	ensembl mm10	Kallisto	https://www.ebi.ac.uk/gxa/sc/experiments/E-ENAD-15/downloads	ftp://ftp.ebi.ac.uk/pub/databases/microarray/data/atlas/sc_experiments/E-ENAD-15/	-	Contacted EBI for FTP link	aggregated_counts.mtx + barcodes and genes tsv	6
tabula_muris_smartseq	Spleen	-	Mouse	SmartSeq2	ensembl mm10	Kallisto	https://www.ebi.ac.uk/gxa/sc/experiments/E-ENAD-15/downloads	ftp://ftp.ebi.ac.uk/pub/databases/microarray/data/atlas/sc_experiments/E-ENAD-15/	-	Contacted EBI for FTP link	aggregated_counts.mtx + barcodes and genes tsv	6
tabula_muris_smartseq	Striatum	-	Mouse	SmartSeq2	ensembl mm10	Kallisto	https://www.ebi.ac.uk/gxa/sc/experiments/E-ENAD-15/downloads	ftp://ftp.ebi.ac.uk/pub/databases/microarray/data/atlas/sc_experiments/E-ENAD-15/	-	Contacted EBI for FTP link	aggregated_counts.mtx + barcodes and genes tsv	7
tabula_muris_smartseq	Thymus	-	Mouse	SmartSeq2	ensembl mm10	Kallisto	https://www.ebi.ac.uk/gxa/sc/experiments/E-ENAD-15/downloads	ftp://ftp.ebi.ac.uk/pub/databases/microarray/data/atlas/sc_experiments/E-ENAD-15/	-	Contacted EBI for FTP link	aggregated_counts.mtx + barcodes and genes tsv	5
tabula_muris_smartseq	Tongue	-	Mouse	SmartSeq2	ensembl mm10	Kallisto	https://www.ebi.ac.uk/gxa/sc/experiments/E-ENAD-15/downloads	ftp://ftp.ebi.ac.uk/pub/databases/microarray/data/atlas/sc_experiments/E-ENAD-15/	-	Contacted EBI for FTP link	aggregated_counts.mtx + barcodes and genes tsv	5
tabula_muris_smartseq	Trachea	-	Mouse	SmartSeq2	ensembl mm10	Kallisto	https://www.ebi.ac.uk/gxa/sc/experiments/E-ENAD-15/downloads	ftp://ftp.ebi.ac.uk/pub/databases/microarray/data/atlas/sc_experiments/E-ENAD-15/	-	Contacted EBI for FTP link	aggregated_counts.mtx + barcodes and genes tsv	5
Mouse Cell Atlas	Bladder	-	Mouse	Microwell Seq	Mus_musculus.GRCm38.88	STAR	http://bis.zju.edu.cn/MCA/	https://figshare.com/articles/MCA_DGE_Data/5435866	https://www.cell.com/cell/fulltext/S0092-8674(18)30116-8	Downloaded from figshare	txt files	1
Mouse Cell Atlas	Bone Marrow	-	Mouse	Microwell Seq	Mus_musculus.GRCm38.88	STAR	http://bis.zju.edu.cn/MCA/	https://figshare.com/articles/MCA_DGE_Data/5435866	https://www.cell.com/cell/fulltext/S0092-8674(18)30116-8	Downloaded from figshare	txt files	3
Mouse Cell Atlas	Brain	-	Mouse	Microwell Seq	Mus_musculus.GRCm38.88	STAR	http://bis.zju.edu.cn/MCA/	https://figshare.com/articles/MCA_DGE_Data/5435866	https://www.cell.com/cell/fulltext/S0092-8674(18)30116-8	Downloaded from figshare	txt files	2
Mouse Cell Atlas	Kidney	-	Mouse	Microwell Seq	Mus_musculus.GRCm38.88	STAR	http://bis.zju.edu.cn/MCA/	https://figshare.com/articles/MCA_DGE_Data/5435866	https://www.cell.com/cell/fulltext/S0092-8674(18)30116-8	Downloaded from figshare	txt files	2
Mouse Cell Atlas	Liver	-	Mouse	Microwell Seq	Mus_musculus.GRCm38.88	STAR	http://bis.zju.edu.cn/MCA/	https://figshare.com/articles/MCA_DGE_Data/5435866	https://www.cell.com/cell/fulltext/S0092-8674(18)30116-8	Downloaded from figshare	txt files	2
Mouse Cell Atlas	Lung	-	Mouse	Microwell Seq	Mus_musculus.GRCm38.88	STAR	http://bis.zju.edu.cn/MCA/	https://figshare.com/articles/MCA_DGE_Data/5435866	https://www.cell.com/cell/fulltext/S0092-8674(18)30116-8	Downloaded from figshare	txt files	3
Mouse Cell Atlas	Mammary Gland Involution	-	Mouse	Microwell Seq	Mus_musculus.GRCm38.88	STAR	http://bis.zju.edu.cn/MCA/	https://figshare.com/articles/MCA_DGE_Data/5435866	https://www.cell.com/cell/fulltext/S0092-8674(18)30116-8	Downloaded from figshare	txt files	2
Mouse Cell Atlas	Mammary Gland Lactation	-	Mouse	Microwell Seq	Mus_musculus.GRCm38.88	STAR	http://bis.zju.edu.cn/MCA/	https://figshare.com/articles/MCA_DGE_Data/5435866	https://www.cell.com/cell/fulltext/S0092-8674(18)30116-8	Downloaded from figshare	txt files	2
Mouse Cell Atlas	Mammary Gland Pregnancy	-	Mouse	Microwell Seq	Mus_musculus.GRCm38.88	STAR	http://bis.zju.edu.cn/MCA/	https://figshare.com/articles/MCA_DGE_Data/5435866	https://www.cell.com/cell/fulltext/S0092-8674(18)30116-8	Downloaded from figshare	txt files	1
Mouse Cell Atlas	Mammary Gland Virgin	-	Mouse	Microwell Seq	Mus_musculus.GRCm38.88	STAR	http://bis.zju.edu.cn/MCA/	https://figshare.com/articles/MCA_DGE_Data/5435866	https://www.cell.com/cell/fulltext/S0092-8674(18)30116-8	Downloaded from figshare	txt files	4
Mouse Cell Atlas	Mesenchymal Stem Cells	-	Mouse	Microwell Seq	Mus_musculus.GRCm38.88	STAR	http://bis.zju.edu.cn/MCA/	https://figshare.com/articles/MCA_DGE_Data/5435866	https://www.cell.com/cell/fulltext/S0092-8674(18)30116-8	Downloaded from figshare	txt files	1
Mouse Cell Atlas	Muscle	-	Mouse	Microwell Seq	Mus_musculus.GRCm38.88	STAR	http://bis.zju.edu.cn/MCA/	https://figshare.com/articles/MCA_DGE_Data/5435866	https://www.cell.com/cell/fulltext/S0092-8674(18)30116-8	Downloaded from figshare	txt files	1
Mouse Cell Atlas	Ovary	-	Mouse	Microwell Seq	Mus_musculus.GRCm38.88	STAR	http://bis.zju.edu.cn/MCA/	https://figshare.com/articles/MCA_DGE_Data/5435866	https://www.cell.com/cell/fulltext/S0092-8674(18)30116-8	Downloaded from figshare	txt files	2
Mouse Cell Atlas	Pancreas	-	Mouse	Microwell Seq	Mus_musculus.GRCm38.88	STAR	http://bis.zju.edu.cn/MCA/	https://figshare.com/articles/MCA_DGE_Data/5435866	https://www.cell.com/cell/fulltext/S0092-8674(18)30116-8	Downloaded from figshare	txt files	1
Mouse Cell Atlas	Peripheral Blood	-	Mouse	Microwell Seq	Mus_musculus.GRCm38.88	STAR	http://bis.zju.edu.cn/MCA/	https://figshare.com/articles/MCA_DGE_Data/5435866	https://www.cell.com/cell/fulltext/S0092-8674(18)30116-8	Downloaded from figshare	txt files	6
Mouse Cell Atlas	Placenta	-	Mouse	Microwell Seq	Mus_musculus.GRCm38.88	STAR	http://bis.zju.edu.cn/MCA/	https://figshare.com/articles/MCA_DGE_Data/5435866	https://www.cell.com/cell/fulltext/S0092-8674(18)30116-8	Downloaded from figshare	txt files	2
Mouse Cell Atlas	Prostate	-	Mouse	Microwell Seq	Mus_musculus.GRCm38.88	STAR	http://bis.zju.edu.cn/MCA/	https://figshare.com/articles/MCA_DGE_Data/5435866	https://www.cell.com/cell/fulltext/S0092-8674(18)30116-8	Downloaded from figshare	txt files	2
Mouse Cell Atlas	Small Intestine	-	Mouse	Microwell Seq	Mus_musculus.GRCm38.88	STAR	http://bis.zju.edu.cn/MCA/	https://figshare.com/articles/MCA_DGE_Data/5435866	https://www.cell.com/cell/fulltext/S0092-8674(18)30116-8	Downloaded from figshare	txt files	3
Mouse Cell Atlas	Spleen	-	Mouse	Microwell Seq	Mus_musculus.GRCm38.88	STAR	http://bis.zju.edu.cn/MCA/	https://figshare.com/articles/MCA_DGE_Data/5435866	https://www.cell.com/cell/fulltext/S0092-8674(18)30116-8	Downloaded from figshare	txt files	1
Mouse Cell Atlas	Stomach	-	Mouse	Microwell Seq	Mus_musculus.GRCm38.88	STAR	http://bis.zju.edu.cn/MCA/	https://figshare.com/articles/MCA_DGE_Data/5435866	https://www.cell.com/cell/fulltext/S0092-8674(18)30116-8	Downloaded from figshare	txt files	1
Mouse Cell Atlas	Testis	-	Mouse	Microwell Seq	Mus_musculus.GRCm38.88	STAR	http://bis.zju.edu.cn/MCA/	https://figshare.com/articles/MCA_DGE_Data/5435866	https://www.cell.com/cell/fulltext/S0092-8674(18)30116-8	Downloaded from figshare	txt files	2
Mouse Cell Atlas	Thymus	-	Mouse	Microwell Seq	Mus_musculus.GRCm38.88	STAR	http://bis.zju.edu.cn/MCA/	https://figshare.com/articles/MCA_DGE_Data/5435866	https://www.cell.com/cell/fulltext/S0092-8674(18)30116-8	Downloaded from figshare	txt files	2
Mouse Cell Atlas	Trophoblast Stem Cells	-	Mouse	Microwell Seq	Mus_musculus.GRCm38.88	STAR	http://bis.zju.edu.cn/MCA/	https://figshare.com/articles/MCA_DGE_Data/5435866	https://www.cell.com/cell/fulltext/S0092-8674(18)30116-8	Downloaded from figshare	txt files	1
Mouse Cell Atlas	Uterus	-	Mouse	Microwell Seq	Mus_musculus.GRCm38.88	STAR	http://bis.zju.edu.cn/MCA/	https://figshare.com/articles/MCA_DGE_Data/5435866	https://www.cell.com/cell/fulltext/S0092-8674(18)30116-8	Downloaded from figshare	txt files	2
Other	Bipolar Retina	-	Mouse	Drop-seq	GRCm38	STAR	https://singlecell.broadinstitute.org/single_cell	https://singlecell.broadinstitute.org/single_cell/study/SCP3/retinal-bipolar-neuron-drop-seq#study-summary	https://doi.org/10.1016/j.cell.2016.07.054	Downloaded from website	matrix.mtx + barcodes and genes tsv	6
Other	Retina	-	Mouse	Drop-seq	mm10	STAR	https://singlecell.broadinstitute.org/single_cell	https://singlecell.broadinstitute.org/single_cell/study/SCP301/c57b6-wild-type-p14-retina-by-drop-seq	https://www.cell.com/fulltext/S0092-8674(15)00549-8#secsectitle0010	Contacted Author for Dataset	RDS file	7
Tabula Muris	Bladder	-	Mouse	10x V2	gencode vM19	CellRanger	https://tabula-muris.ds.czbiohub.org/	https://s3.console.aws.amazon.com/s3/buckets/czb-tabula-muris-senis/	https://www.nature.com/articles/s41586-018-0590-4	Contacted Author for AWS Bucket	matrix.gencode.vM19.mtx + barcodes and genes tsv	3
Tabula Muris	Heart and Aorta	-	Mouse	10x V2	gencode vM19	CellRanger	https://tabula-muris.ds.czbiohub.org/	https://s3.console.aws.amazon.com/s3/buckets/czb-tabula-muris-senis/	https://www.nature.com/articles/s41586-018-0590-4	Contacted Author for AWS Bucket	matrix.gencode.vM19.mtx + barcodes and genes tsv	1
Tabula Muris	Kidney	-	Mouse	10x V2	gencode vM19	CellRanger	https://tabula-muris.ds.czbiohub.org/	https://s3.console.aws.amazon.com/s3/buckets/czb-tabula-muris-senis/	https://www.nature.com/articles/s41586-018-0590-4	Contacted Author for AWS Bucket	matrix.gencode.vM19.mtx + barcodes and genes tsv	3
Tabula Muris	Limb Muscle	-	Mouse	10x V2	gencode vM19	CellRanger	https://tabula-muris.ds.czbiohub.org/	https://s3.console.aws.amazon.com/s3/buckets/czb-tabula-muris-senis/	https://www.nature.com/articles/s41586-018-0590-4	Contacted Author for AWS Bucket	matrix.gencode.vM19.mtx + barcodes and genes tsv	2
Tabula Muris	Liver	-	Mouse	10x V2	gencode vM19	CellRanger	https://tabula-muris.ds.czbiohub.org/	https://s3.console.aws.amazon.com/s3/buckets/czb-tabula-muris-senis/	https://www.nature.com/articles/s41586-018-0590-4	Contacted Author for AWS Bucket	matrix.gencode.vM19.mtx + barcodes and genes tsv	3
Tabula Muris	Lung	-	Mouse	10x V2	gencode vM19	CellRanger	https://tabula-muris.ds.czbiohub.org/	https://s3.console.aws.amazon.com/s3/buckets/czb-tabula-muris-senis/	https://www.nature.com/articles/s41586-018-0590-4	Contacted Author for AWS Bucket	matrix.gencode.vM19.mtx + barcodes and genes tsv	4
Tabula Muris	Mammary Gland	-	Mouse	10x V2	gencode vM19	CellRanger	https://tabula-muris.ds.czbiohub.org/	https://s3.console.aws.amazon.com/s3/buckets/czb-tabula-muris-senis/	https://www.nature.com/articles/s41586-018-0590-4	Contacted Author for AWS Bucket	matrix.gencode.vM19.mtx + barcodes and genes tsv	2
Tabula Muris	Marrow	-	Mouse	10x V2	gencode vM19	CellRanger	https://tabula-muris.ds.czbiohub.org/	https://s3.console.aws.amazon.com/s3/buckets/czb-tabula-muris-senis/	https://www.nature.com/articles/s41586-018-0590-4	Contacted Author for AWS Bucket	matrix.gencode.vM19.mtx + barcodes and genes tsv	2
Tabula Muris	Spleen	-	Mouse	10x V2	gencode vM19	CellRanger	https://tabula-muris.ds.czbiohub.org/	https://s3.console.aws.amazon.com/s3/buckets/czb-tabula-muris-senis/	https://www.nature.com/articles/s41586-018-0590-4	Contacted Author for AWS Bucket	matrix.gencode.vM19.mtx + barcodes and genes tsv	2
Tabula Muris	Thymus	-	Mouse	10x V2	gencode vM19	CellRanger	https://tabula-muris.ds.czbiohub.org/	https://s3.console.aws.amazon.com/s3/buckets/czb-tabula-muris-senis/	https://www.nature.com/articles/s41586-018-0590-4	Contacted Author for AWS Bucket	matrix.gencode.vM19.mtx + barcodes and genes tsv	1
Tabula Muris	Tongue	-	Mouse	10x V2	gencode vM19	CellRanger	https://tabula-muris.ds.czbiohub.org/	https://s3.console.aws.amazon.com/s3/buckets/czb-tabula-muris-senis/	https://www.nature.com/articles/s41586-018-0590-4	Contacted Author for AWS Bucket	matrix.gencode.vM19.mtx + barcodes and genes tsv	3
Tabula Muris	Trachea	-	Mouse	10x V2	gencode vM19	CellRanger	https://tabula-muris.ds.czbiohub.org/	https://s3.console.aws.amazon.com/s3/buckets/czb-tabula-muris-senis/	https://www.nature.com/articles/s41586-018-0590-4	Contacted Author for AWS Bucket	matrix.gencode.vM19.mtx + barcodes and genes tsv	2
Tabula Senis (24m)	Bladder	-	Mouse	10x V2	gencode vM19	CellRanger	https://tabula-muris.ds.czbiohub.org/	https://s3.console.aws.amazon.com/s3/buckets/czb-tabula-muris-senis/	https://www.biorxiv.org/content/10.1101/661728v1.full	Contacted Author for AWS Bucket	raw_gene_bc_matrices_h5.h5	3
Tabula Senis (24m)	BM	-	Mouse	10x V2	gencode vM19	CellRanger	https://tabula-muris.ds.czbiohub.org/	https://s3.console.aws.amazon.com/s3/buckets/czb-tabula-muris-senis/	https://www.biorxiv.org/content/10.1101/661728v1.full	Contacted Author for AWS Bucket	raw_gene_bc_matrices_h5.h5	4
Tabula Senis (24m)	Heart	-	Mouse	10x V2	gencode vM19	CellRanger	https://tabula-muris.ds.czbiohub.org/	https://s3.console.aws.amazon.com/s3/buckets/czb-tabula-muris-senis/	https://www.biorxiv.org/content/10.1101/661728v1.full	Contacted Author for AWS Bucket	raw_gene_bc_matrices_h5.h5	4
Tabula Senis (24m)	Hepatocytes	-	Mouse	10x V2	gencode vM19	CellRanger	https://tabula-muris.ds.czbiohub.org/	https://s3.console.aws.amazon.com/s3/buckets/czb-tabula-muris-senis/	https://www.biorxiv.org/content/10.1101/661728v1.full	Contacted Author for AWS Bucket	raw_gene_bc_matrices_h5.h5	2
Tabula Senis (24m)	Kidney	-	Mouse	10x V2	gencode vM19	CellRanger	https://tabula-muris.ds.czbiohub.org/	https://s3.console.aws.amazon.com/s3/buckets/czb-tabula-muris-senis/	https://www.biorxiv.org/content/10.1101/661728v1.full	Contacted Author for AWS Bucket	raw_gene_bc_matrices_h5.h5	4
Tabula Senis (24m)	Muscle	-	Mouse	10x V2	gencode vM19	CellRanger	https://tabula-muris.ds.czbiohub.org/	https://s3.console.aws.amazon.com/s3/buckets/czb-tabula-muris-senis/	https://www.biorxiv.org/content/10.1101/661728v1.full	Contacted Author for AWS Bucket	raw_gene_bc_matrices_h5.h5	4
Tabula Senis (24m)	Pancrease_exo	-	Mouse	10x V2	gencode vM19	CellRanger	https://tabula-muris.ds.czbiohub.org/	https://s3.console.aws.amazon.com/s3/buckets/czb-tabula-muris-senis/	https://www.biorxiv.org/content/10.1101/661728v1.full	Contacted Author for AWS Bucket	raw_gene_bc_matrices_h5.h5	1
Tabula Senis (24m)	Spleen	-	Mouse	10x V2	gencode vM19	CellRanger	https://tabula-muris.ds.czbiohub.org/	https://s3.console.aws.amazon.com/s3/buckets/czb-tabula-muris-senis/	https://www.biorxiv.org/content/10.1101/661728v1.full	Contacted Author for AWS Bucket	raw_gene_bc_matrices_h5.h5	4
Tabula Senis (24m)	Thymus	-	Mouse	10x V2	gencode vM19	CellRanger	https://tabula-muris.ds.czbiohub.org/	https://s3.console.aws.amazon.com/s3/buckets/czb-tabula-muris-senis/	https://www.biorxiv.org/content/10.1101/661728v1.full	Contacted Author for AWS Bucket	raw_gene_bc_matrices_h5.h5	3
Tabula Senis (24m)	Tongue	-	Mouse	10x V2	gencode vM19	CellRanger	https://tabula-muris.ds.czbiohub.org/	https://s3.console.aws.amazon.com/s3/buckets/czb-tabula-muris-senis/	https://www.biorxiv.org/content/10.1101/661728v1.full	Contacted Author for AWS Bucket	raw_gene_bc_matrices_h5.h5	3
Tabula Senis (30m)	Fat	-	Mouse	10x V2	gencode vM19	CellRanger	https://tabula-muris.ds.czbiohub.org/	https://s3.console.aws.amazon.com/s3/buckets/czb-tabula-muris-senis/	https://www.biorxiv.org/content/10.1101/661728v1.full	Contacted Author for AWS Bucket	raw_gene_bc_matrices_h5.h5	2
Tabula Senis (30m)	Heart and Aorta	-	Mouse	10x V2	gencode vM19	CellRanger	https://tabula-muris.ds.czbiohub.org/	https://s3.console.aws.amazon.com/s3/buckets/czb-tabula-muris-senis/	https://www.biorxiv.org/content/10.1101/661728v1.full	Contacted Author for AWS Bucket	raw_gene_bc_matrices_h5.h5	4
Tabula Senis (30m)	Kidney	-	Mouse	10x V2	gencode vM19	CellRanger	https://tabula-muris.ds.czbiohub.org/	https://s3.console.aws.amazon.com/s3/buckets/czb-tabula-muris-senis/	https://www.biorxiv.org/content/10.1101/661728v1.full	Contacted Author for AWS Bucket	raw_gene_bc_matrices_h5.h5	4
Tabula Senis (30m)	Large Intestine	-	Mouse	10x V2	gencode vM19	CellRanger	https://tabula-muris.ds.czbiohub.org/	https://s3.console.aws.amazon.com/s3/buckets/czb-tabula-muris-senis/	https://www.biorxiv.org/content/10.1101/661728v1.full	Contacted Author for AWS Bucket	raw_gene_bc_matrices_h5.h5	3
Tabula Senis (30m)	Limb Muscle	-	Mouse	10x V2	gencode vM19	CellRanger	https://tabula-muris.ds.czbiohub.org/	https://s3.console.aws.amazon.com/s3/buckets/czb-tabula-muris-senis/	https://www.biorxiv.org/content/10.1101/661728v1.full	Contacted Author for AWS Bucket	raw_gene_bc_matrices_h5.h5	2
Tabula Senis (30m)	Liver	-	Mouse	10x V2	gencode vM19	CellRanger	https://tabula-muris.ds.czbiohub.org/	https://s3.console.aws.amazon.com/s3/buckets/czb-tabula-muris-senis/	https://www.biorxiv.org/content/10.1101/661728v1.full	Contacted Author for AWS Bucket	raw_gene_bc_matrices_h5.h5	4
Tabula Senis (30m)	Lung	-	Mouse	10x V2	gencode vM19	CellRanger	https://tabula-muris.ds.czbiohub.org/	https://s3.console.aws.amazon.com/s3/buckets/czb-tabula-muris-senis/	https://www.biorxiv.org/content/10.1101/661728v1.full	Contacted Author for AWS Bucket	raw_gene_bc_matrices_h5.h5	4
Tabula Senis (30m)	Marrow	-	Mouse	10x V2	gencode vM19	CellRanger	https://tabula-muris.ds.czbiohub.org/	https://s3.console.aws.amazon.com/s3/buckets/czb-tabula-muris-senis/	https://www.biorxiv.org/content/10.1101/661728v1.full	Contacted Author for AWS Bucket	raw_gene_bc_matrices_h5.h5	3
Tabula Senis (30m)	Pancreas	-	Mouse	10x V2	gencode vM19	CellRanger	https://tabula-muris.ds.czbiohub.org/	https://s3.console.aws.amazon.com/s3/buckets/czb-tabula-muris-senis/	https://www.biorxiv.org/content/10.1101/661728v1.full	Contacted Author for AWS Bucket	raw_gene_bc_matrices_h5.h5	3
Tabula Senis (30m)	Spleen	-	Mouse	10x V2	gencode vM19	CellRanger	https://tabula-muris.ds.czbiohub.org/	https://s3.console.aws.amazon.com/s3/buckets/czb-tabula-muris-senis/	https://www.biorxiv.org/content/10.1101/661728v1.full	Contacted Author for AWS Bucket	raw_gene_bc_matrices_h5.h5	4
