## Supplementary Tables for "Biology-inspired data-driven quality control for scientific discovery in single-cell transcriptomics": TableS4_evaluation_statistics.xlsx

### Sheet: TableS5
Dataset	organism	Tissue	n_cells after basic QC	n_cells after ddqc	percentage of cells after ddqc (in terms of n_cells after basic QC)	n_cells after cutoff	percentage of cells after cutoff (in terms of n_cells after basic QC)	n_cells retained by both methods	percentage of cells retained by both methods (in terms of number of cells after joint clustering)	percentage of cells retained by both methods (in terms of n_cells retained after basic QC)	n_cells retained only by ddqc	percentage of cells retained only by ddqc (in terms of number of cells after joint clustering)	percentage of cells retained only by ddqc (in terms of n_cells after basic QC)	n_cells retained only by cutoff	percentage of cells retained only by cutoff (in terms of number of cells after joint clustering)	percentage of cells retained only by cutoff (in terms of n_cells after basic QC)	n_cells that failed ddqc	percentage of cells that failed ddqc (in terms of n_cells after basic QC)	n_cells that failed ddqc due to n_counts	percentage of cells that failed ddqc due to n_counts (in terms of n_cells that failed ddqc)	n_cells that failed ddqc due to n_genes	percentage that failed ddqc due to n_genes (in terms of n_cells that failed ddqc)	n_cells that failed ddqc due to percent.mito	percentage of cells that failed ddqc due to percent.mito (in terms of n_cells that failed ddqc)	n_cells that failed ddqc due to n_genes and percent_mito	percentage of cells that failed ddqc due to n_genes and percent_mito (in terms of n_cells that failed ddqc)	n_cells that failed ddqc and were retained by cutoff	percentage of cells that failed ddqc and were retained by cutoff (in terms of n_cells after basic QC)	n_cells that failed ddqc due to n_counts and were retained by cutoff	percentage of cells that failed ddqc due to n_counts and were retained by cutoff (in terms of n_cells that failed ddqc and were retained by cutoff)	n_cells that failed ddqc due to n_genes and were retained by cutoff	percentage of cells that failed ddqc due to n_genes and were retained by cutoff (in terms of n_cells that failed ddqc and were retained by cutoff)	n_cells that failed ddqc due to percent.mito and were retained by cutoff	percentage of cells that failed ddqc due to percent.mito and were retained by cutoff (in terms of n_cells that failed ddqc and were retained by cutoff)	n_cells that failed ddqc due to n_genes and percent_mito and were retained by cutoff	percentage of cells that failed ddqc due to n_genes and percent_mito and were retained by cutoff (in terms of n_cells that failed ddqc and were retained by cutoff)
PanglaoDB	hs	Bone_Marrow	153610	148690	96.8	132328	86.1	131678	88.2	85.7	17012	11.4	11.1	650	0.4	0.4	4920	3.2	821	16.7	95	1.9	4084	83	12	0.2	650	0.4	650	100	0	0	0	0	0	0
PanglaoDB	hs	Liver	40344	36362	90.1	4314	10.7	4313	11.9	10.7	32049	88.1	79.4	1	0	0	3982	9.9	125	3.1	5	0.1	3853	96.8	1	0	1	0	1	100	0	0	0	0	0	0
PanglaoDB	hs	Lung_Epithelial	10155	10093	99.4	8996	88.6	8973	88.7	88.4	1120	11.1	11	23	0.2	0.2	62	0.6	27	43.5	0	0	39	62.9	0	0	23	0.2	23	100	0	0	0	0	0	0
PanglaoDB	hs	Mammary_Gland	34648	31708	91.5	24481	70.7	24452	77	70.6	7256	22.9	20.9	29	0.1	0.1	2940	8.5	50	1.7	2	0.1	2905	98.8	2	0.1	29	0.1	29	100	0	0	0	0	0	0
PanglaoDB	hs	Pancreatic_Islets	31742	30160	95	24730	77.9	24491	80.6	77.2	5669	18.6	17.9	239	0.8	0.8	1582	5	257	16.2	32	2	1338	84.6	28	1.8	239	0.8	239	100	0	0	0	0	0	0
PanglaoDB	hs	Prostate	119000	112013	94.1	102411	86.1	102311	91.3	86	9702	8.7	8.2	100	0.1	0.1	6987	5.9	121	1.7	253	3.6	6766	96.8	132	1.9	100	0.1	100	100	0	0	0	0	0	0
PanglaoDB	hs	Substantia_Nigra	83021	81414	98.1	50031	60.3	50031	61.5	60.3	31383	38.5	37.8	0	0	0	1607	1.9	44	2.7	89	5.5	1518	94.5	0	0	0	0	0	0	0	0	0	0	0	0
PanglaoDB	hs	Testis	73481	68129	92.7	34470	46.9	34428	50.5	46.9	33701	49.4	45.9	42	0.1	0.1	5352	7.3	88	1.6	30	0.6	5254	98.2	7	0.1	42	0.1	42	100	0	0	0	0	0	0
ebi_sc_experiment	hs	E-CURD-6-bone_marrow	1020	915	89.7	833	81.7	829	90.2	81.3	86	9.4	8.4	4	0.4	0.4	105	10.3	8	7.6	0	0	100	95.2	0	0	4	0.4	4	100	0	0	0	0	0	0
ebi_sc_experiment	hs	E-ENAD-21-breast_epithelial1	786	685	87.2	358	45.5	358	52.3	45.5	327	47.7	41.6	0	0	0	101	12.8	2	2	0	0	100	99	0	0	0	0	0	0	0	0	0	0	0	0
ebi_sc_experiment	hs	E-ENAD-27-islet	1120	1021	91.2	667	59.6	665	65	59.4	356	34.8	31.8	2	0.2	0.2	99	8.8	4	4	0	0	96	97	0	0	2	0.2	2	100	0	0	0	0	0	0
ebi_sc_experiment	hs	E-GEOD-130148-lung	14744	14438	97.9	9208	62.5	9208	63.8	62.5	5230	36.2	35.5	0	0	0	306	2.1	0	0	0	0	306	100	0	0	0	0	0	0	0	0	0	0	0	0
ebi_sc_experiment	hs	E-GEOD-81547-pancreas	2544	2339	91.9	2100	82.5	2081	88.3	81.8	258	10.9	10.1	19	0.8	0.7	205	8.1	25	12.2	0	0	184	89.8	0	0	19	0.7	19	100	0	0	0	0	0	0
ebi_sc_experiment	hs	E-GEOD-81608-islet2	1600	1523	95.2	1186	74.1	1184	77.6	74	339	22.2	21.2	2	0.1	0.1	77	4.8	5	6.5	0	0	74	96.1	0	0	2	0.1	2	100	0	0	0	0	0	0
ebi_sc_experiment	hs	E-GEOD-83139-pancreatic_endocrine	631	559	88.6	461	73.1	459	81.8	72.7	100	17.8	15.8	2	0.4	0.3	72	11.4	3	4.2	0	0	70	97.2	0	0	2	0.3	2	100	0	0	0	0	0	0
ebi_sc_experiment	hs	E-GEOD-86618-lung_epithelial	540	518	95.9	502	93	496	94.7	91.9	22	4.2	4.1	6	1.1	1.1	22	4.1	6	27.3	0	0	16	72.7	0	0	6	1.1	6	100	0	0	0	0	0	0
ebi_sc_experiment	hs	E-GEOD-89232-dendritic_cells	957	895	93.5	700	73.1	699	78	73	196	21.9	20.5	1	0.1	0.1	62	6.5	2	3.2	0	0	60	96.8	0	0	1	0.1	1	100	0	0	0	0	0	0
ebi_sc_experiment	hs	E-MTAB-6386-B_cells	117	114	97.4	110	94	110	96.5	94	4	3.5	3.4	0	0	0	3	2.6	0	0	0	0	3	100	0	0	0	0	0	0	0	0	0	0	0	0
ebi_sc_experiment	hs	E-MTAB-6653-lung_carcinomas	17562	16612	94.6	15100	86	15044	90.3	85.7	1568	9.4	8.9	56	0.3	0.3	950	5.4	67	7.1	0	0	889	93.6	0	0	56	0.3	56	100	0	0	0	0	0	0
ebi_sc_experiment	hs	E-MTAB-6701-fetal-maternal_interface	146098	135603	92.8	98623	67.5	97293	71.1	66.6	38310	28	26.2	1330	1	0.9	10495	7.2	7727	73.6	6687	63.7	2426	23.1	64	0.6	1330	0.9	1330	100	0	0	0	0	0	0
ebi_sc_experiment	hs	E-MTAB-7316-retina	24674	23421	94.9	21424	86.8	21000	88.1	85.1	2421	10.2	9.8	424	1.8	1.7	1253	5.1	464	37	11	0.9	825	65.8	9	0.7	424	1.7	424	100	0	0	0	0	0	0
htapp_cell	hs	CLL_cells_V2	4097	3993	97.5	3173	77.4	3118	77	76.1	875	21.6	21.4	55	1.4	1.3	104	2.5	59	56.7	5	4.8	45	43.3	1	1	55	1.3	55	100	0	0	0	0	0	0
htapp_nuclei	hs	CLL_nuclei_V2	2426	2400	98.9	2372	97.8	2360	97.8	97.3	40	1.7	1.6	12	0.5	0.5	26	1.1	19	73.1	7	26.9	8	30.8	1	3.8	12	0.5	12	100	0	0	0	0	0	0
htapp_cell	hs	MBC_cells_V2	25649	23221	90.5	12303	48	12292	52.9	47.9	10929	47	42.6	11	0	0	2428	9.5	22	0.9	66	2.7	2354	97	3	0.1	11	0	11	100	0	0	0	0	0	0
htapp_nuclei	hs	MBC_nuclei_V2	170558	157809	92.5	48051	28.2	48001	30.4	28.1	109808	69.6	64.4	50	0	0	12749	7.5	98	0.8	93	0.7	12614	98.9	16	0.1	50	0	50	100	0	0	0	0	0	0
htapp_cell	hs	glioma_cells_V2	2007	1924	95.9	1346	67.1	1343	69.7	66.9	581	30.2	28.9	3	0.2	0.1	83	4.1	3	3.6	0	0	80	96.4	0	0	3	0.1	3	100	0	0	0	0	0	0
htapp_nuclei	hs	glioma_nuclei_V2	7161	6834	95.4	4237	59.2	4222	61.6	59	2612	38.1	36.5	15	0.2	0.2	327	4.6	22	6.7	6	1.8	306	93.6	0	0	15	0.2	15	100	0	0	0	0	0	0
htapp_cell	hs	lung_cancer_cells_V2	53394	49689	93.1	32988	61.8	32984	66.4	61.8	16705	33.6	31.3	4	0	0	3705	6.9	7	0.2	217	5.9	3594	97	110	3	4	0	4	100	0	0	0	0	0	0
htapp_nuclei	hs	melanoma_nuclei_V2	31707	29538	93.2	9491	29.9	9484	32.1	29.9	20054	67.9	63.2	7	0	0	2169	6.8	7	0.3	37	1.7	2162	99.7	37	1.7	7	0	7	100	0	0	0	0	0	0
htapp_cell	hs	neuroblastoma_cells_V2	23477	21704	92.4	13386	57	13303	61.1	56.7	8401	38.6	35.8	83	0.4	0.4	1773	7.6	159	9	0	0	1690	95.3	0	0	83	0.4	83	100	0	0	0	0	0	0
htapp_nuclei	hs	neuroblastoma_nuclei_V2	120318	116914	97.2	47462	39.4	47339	40.4	39.3	69575	59.4	57.8	123	0.1	0.1	3404	2.8	152	4.5	10	0.3	3262	95.8	0	0	123	0.1	123	100	0	0	0	0	0	0
htapp/ovarian_cells_V2/	hs	ovarian_cells_V2	2897	2787	96.2	2658	91.8	2635	93.8	91	152	5.4	5.2	23	0.8	0.8	110	3.8	25	22.7	1	0.9	87	79.1	1	0.9	23	0.8	23	100	0	0	0	0	0	0
htapp/ovarian_cells_V3/	hs	ovarian_cells_V3	7455	6657	89.3	3002	40.3	2986	44.7	40.1	3671	55	49.2	16	0.2	0.2	798	10.7	28	3.5	23	2.9	770	96.5	13	1.6	16	0.2	16	100	0	0	0	0	0	0
htapp_nuclei_v2	hs	sarcoma_nuclei_V2	7748	6869	88.7	3591	46.3	3576	51.9	46.2	3293	47.8	42.5	15	0.2	0.2	879	11.3	35	4	15	1.7	855	97.3	7	0.8	15	0.2	15	100	0	0	0	0	0	0
htapp_nuclei_v3	hs	sarcoma_nuclei_V3	115038	107654	93.6	64363	55.9	64363	59.8	55.9	43291	40.2	37.6	0	0	0	7384	6.4	1019	13.8	1117	15.1	6395	86.6	189	2.6	0	0	0	0	0	0	0	0	0	0
human_other	hs	Blood	205944	197030	95.7	193301	93.9	188546	93.4	91.6	8484	4.2	4.1	4755	2.4	2.3	8914	4.3	5069	56.9	339	3.8	3847	43.2	27	0.3	4755	2.3	4755	100	0	0	0	0	0	0
human_other	hs	Brain	43378	42899	98.9	42483	97.9	42482	99	97.9	417	1	1	1	0	0	479	1.1	1	0.2	0	0	478	99.8	0	0	1	0	1	100	0	0	0	0	0	0
human_other	hs	Heart_Circulation	2362384	2314274	98	1189470	50.4	1189470	51.4	50.4	1124804	48.6	47.6	0	0	0	48110	2	3104	6.5	4157	8.6	43955	91.4	14	0	0	0	0	0	0	0	0	0	0	0
human_other	hs	Olfactory_Epithelium	71321	62468	87.6	32275	45.3	32210	51.5	45.2	30258	48.4	42.4	65	0.1	0.1	8853	12.4	114	1.3	38	0.4	8748	98.8	6	0.1	65	0.1	65	100	0	0	0	0	0	0
human_other	hs	adipose	12230	11441	93.5	8674	70.9	8648	75.4	70.7	2793	24.4	22.8	26	0.2	0.2	789	6.5	34	4.3	4	0.5	759	96.2	0	0	26	0.2	26	100	0	0	0	0	0	0
human_other	hs	colon-epi	121358	109677	90.4	31324	25.8	31310	28.5	25.8	78367	71.4	64.6	14	0	0	11681	9.6	15	0.1	0	0	11667	99.9	0	0	14	0	14	100	0	0	0	0	0	0
human_other	hs	colon-fib	31871	28698	90	25301	79.4	25259	87.9	79.3	3439	12	10.8	42	0.1	0.1	3173	10	52	1.6	0	0	3131	98.7	0	0	42	0.1	42	100	0	0	0	0	0	0
human_other	hs	colon-imm	210595	200991	95.4	198612	94.3	198449	98.7	94.2	2542	1.3	1.2	163	0.1	0.1	9604	4.6	238	2.5	0	0	9440	98.3	0	0	163	0.1	163	100	0	0	0	0	0	0
human_other	hs	kidney2	25277	23065	91.2	16058	63.5	16055	69.6	63.5	7010	30.4	27.7	3	0	0	2212	8.8	3	0.1	8	0.4	2205	99.7	4	0.2	3	0	3	100	0	0	0	0	0	0
human_other	hs	krasnow_lung	122301	116333	95.1	82059	67.1	81704	70	66.8	34629	29.7	28.3	355	0.3	0.3	5968	4.9	458	7.7	4	0.1	5610	94	1	0	355	0.3	355	100	0	0	0	0	0	0
human_other	hs	liver	25812	23001	89.1	15618	60.5	15611	67.9	60.5	7390	32.1	28.6	7	0	0	2811	10.9	8	0.3	23	0.8	2796	99.5	15	0.5	7	0	7	100	0	0	0	0	0	0
human_other	hs	retina	7991	7449	93.2	6728	84.2	6669	88.8	83.5	780	10.4	9.8	59	0.8	0.7	542	6.8	90	16.6	0	0	479	88.4	0	0	59	0.7	59	100	0	0	0	0	0	0
human_other	hs	skin	38879	36772	94.6	28318	72.8	28318	77	72.8	8454	23	21.7	0	0	0	2107	5.4	0	0	4	0.2	2105	99.9	2	0.1	0	0	0	0	0	0	0	0	0	0
human_other	hs	skin_cellbender	30254	29062	96.1	27204	89.9	27190	93.5	89.9	1872	6.4	6.2	14	0	0	1192	3.9	32	2.7	15	1.3	1171	98.2	8	0.7	14	0	14	100	0	0	0	0	0	0
human_tissue_atlas	hs	Adipose	9969	9679	97.1	7604	76.3	7604	78.6	76.3	2075	21.4	20.8	0	0	0	290	2.9	6	2.1	10	3.4	280	96.6	1	0.3	0	0	0	0	0	0	0	0	0	0
human_tissue_atlas	hs	Adrenal-Gland	29999	27975	93.3	3862	12.9	3861	13.8	12.9	24114	86.2	80.4	1	0	0	2024	6.7	5	0.2	1	0	2019	99.8	0	0	1	0	1	100	0	0	0	0	0	0
human_tissue_atlas	hs	Artery	10000	9228	92.3	6163	61.6	6161	66.7	61.6	3067	33.2	30.7	2	0	0	772	7.7	3	0.4	0	0	770	99.7	0	0	2	0	2	100	0	0	0	0	0	0
human_tissue_atlas	hs	Ascending-Colon	9850	9051	91.9	905	9.2	905	10	9.2	8146	90	82.7	0	0	0	799	8.1	0	0	22	2.8	795	99.5	18	2.3	0	0	0	0	0	0	0	0	0	0
human_tissue_atlas	hs	Bladder	19399	18267	94.2	504	2.6	504	2.8	2.6	17763	97.2	91.6	0	0	0	1132	5.8	0	0	0	0	1132	100	0	0	0	0	0	0	0	0	0	0	0	0
human_tissue_atlas	hs	Bone-Marrow	18210	17379	95.4	9696	53.2	9696	55.8	53.2	7683	44.2	42.2	0	0	0	831	4.6	0	0	0	0	831	100	0	0	0	0	0	0	0	0	0	0	0	0
human_tissue_atlas	hs	Cerebellum	9999	9796	98	9657	96.6	9639	98.2	96.4	157	1.6	1.6	18	0.2	0.2	203	2	23	11.3	7	3.4	179	88.2	1	0.5	18	0.2	18	100	0	0	0	0	0	0
human_tissue_atlas	hs	Cervix	10000	9272	92.7	5610	56.1	5610	60.5	56.1	3662	39.5	36.6	0	0	0	728	7.3	0	0	2	0.3	726	99.7	0	0	0	0	0	0	0	0	0	0	0	0
human_tissue_atlas	hs	Duodenum	9855	9162	93	1365	13.9	1365	14.9	13.9	7797	85.1	79.1	0	0	0	693	7	0	0	11	1.6	685	98.8	3	0.4	0	0	0	0	0	0	0	0	0	0
human_tissue_atlas	hs	Epityphlon	9938	9295	93.5	2251	22.7	2247	24.2	22.6	7048	75.8	70.9	4	0	0	643	6.5	15	2.3	27	4.2	615	95.6	14	2.2	4	0	4	100	0	0	0	0	0	0
human_tissue_atlas	hs	Esophagus	19787	18062	91.3	2963	15	2963	16.4	15	15099	83.6	76.3	0	0	0	1725	8.7	12	0.7	25	1.4	1708	99	8	0.5	0	0	0	0	0	0	0	0	0	0
human_tissue_atlas	hs	Fallopian-Tube	9986	9523	95.4	530	5.3	530	5.6	5.3	8993	94.4	90.1	0	0	0	463	4.6	0	0	8	1.7	460	99.4	5	1.1	0	0	0	0	0	0	0	0	0	0
human_tissue_atlas	hs	Gall-Bladder	20000	18971	94.9	17796	89	17775	93.6	88.9	1196	6.3	6	21	0.1	0.1	1029	5.1	77	7.5	81	7.9	951	92.4	24	2.3	21	0.1	21	100	0	0	0	0	0	0
human_tissue_atlas	hs	Heart	19854	18573	93.5	5984	30.1	5984	32.2	30.1	12589	67.8	63.4	0	0	0	1281	6.5	23	1.8	39	3	1262	98.5	25	2	0	0	0	0	0	0	0	0	0	0
human_tissue_atlas	hs	Ileum	9623	8976	93.3	816	8.5	816	9.1	8.5	8160	90.9	84.8	0	0	0	647	6.7	0	0	1	0.2	647	100	1	0.2	0	0	0	0	0	0	0	0	0	0
human_tissue_atlas	hs	Jejunum	9945	9435	94.9	1052	10.6	1052	11.1	10.6	8383	88.9	84.3	0	0	0	510	5.1	0	0	2	0.4	510	100	2	0.4	0	0	0	0	0	0	0	0	0	0
human_tissue_atlas	hs	Kidney	35135	32543	92.6	4713	13.4	4706	14.5	13.4	27837	85.5	79.2	7	0	0	2592	7.4	91	3.5	79	3	2519	97.2	21	0.8	7	0	7	100	0	0	0	0	0	0
human_tissue_atlas	hs	Liver	48705	45674	93.8	20277	41.6	20277	44.4	41.6	25397	55.6	52.1	0	0	0	3031	6.2	0	0	0	0	3031	100	0	0	0	0	0	0	0	0	0	0	0	0
human_tissue_atlas	hs	Lung	58108	53940	92.8	24294	41.8	24286	45	41.8	29654	55	51	8	0	0	4168	7.2	14	0.3	5	0.1	4155	99.7	0	0	8	0	8	100	0	0	0	0	0	0
human_tissue_atlas	hs	Muscle	10000	9477	94.8	2025	20.2	2025	21.4	20.2	7452	78.6	74.5	0	0	0	523	5.2	0	0	0	0	523	100	0	0	0	0	0	0	0	0	0	0	0	0
human_tissue_atlas	hs	Omentum	19892	18523	93.1	7313	36.8	7313	39.5	36.8	11210	60.5	56.4	0	0	0	1369	6.9	18	1.3	25	1.8	1350	98.6	10	0.7	0	0	0	0	0	0	0	0	0	0
human_tissue_atlas	hs	Pancreas	10000	9805	98	8773	87.7	8773	89.5	87.7	1032	10.5	10.3	0	0	0	195	2	0	0	13	6.7	182	93.3	0	0	0	0	0	0	0	0	0	0	0	0
human_tissue_atlas	hs	Peripheral-Blood	69596	67847	97.5	42748	61.4	42748	63	61.4	25099	37	36.1	0	0	0	1749	2.5	39	2.2	79	4.5	1657	94.7	1	0.1	0	0	0	0	0	0	0	0	0	0
human_tissue_atlas	hs	Pleura	10000	9432	94.3	6229	62.3	6227	66	62.3	3205	34	32	2	0	0	568	5.7	5	0.9	0	0	564	99.3	0	0	2	0	2	100	0	0	0	0	0	0
human_tissue_atlas	hs	Prostate	9413	8585	91.2	4017	42.7	4017	46.8	42.7	4568	53.2	48.5	0	0	0	828	8.8	0	0	0	0	828	100	0	0	0	0	0	0	0	0	0	0	0	0
human_tissue_atlas	hs	Rectum	9901	9619	97.2	103	1	103	1.1	1	9516	98.9	96.1	0	0	0	282	2.8	7	2.5	74	26.2	231	81.9	29	10.3	0	0	0	0	0	0	0	0	0	0
human_tissue_atlas	hs	Sigmoid-Colon	9724	9220	94.8	140	1.4	140	1.5	1.4	9080	98.5	93.4	0	0	0	504	5.2	7	1.4	42	8.3	492	97.6	36	7.1	0	0	0	0	0	0	0	0	0	0
human_tissue_atlas	hs	Spleen	19908	19802	99.5	17907	89.9	17903	90.4	89.9	1899	9.6	9.5	4	0	0	106	0.5	6	5.7	2	1.9	98	92.5	0	0	4	0	4	100	0	0	0	0	0	0
human_tissue_atlas	hs	Stomach	41515	38161	91.9	15284	36.8	15284	40.1	36.8	22877	59.9	55.1	0	0	0	3354	8.1	0	0	1	0	3353	100	0	0	0	0	0	0	0	0	0	0	0	0
human_tissue_atlas	hs	Temporal-Lobe	29990	28223	94.1	18491	61.7	18491	65.5	61.7	9732	34.5	32.5	0	0	0	1767	5.9	36	2	52	2.9	1720	97.3	10	0.6	0	0	0	0	0	0	0	0	0	0
human_tissue_atlas	hs	Thyroid	19985	18687	93.5	9670	48.4	9669	51.7	48.4	9018	48.3	45.1	1	0	0	1298	6.5	12	0.9	15	1.2	1283	98.8	6	0.5	1	0	1	100	0	0	0	0	0	0
human_tissue_atlas	hs	Trachea	10000	9577	95.8	789	7.9	789	8.2	7.9	8788	91.8	87.9	0	0	0	423	4.2	1	0.2	1	0.2	422	99.8	0	0	0	0	0	0	0	0	0	0	0	0
human_tissue_atlas	hs	Transverse-Colon	29082	27576	94.8	3643	12.5	3643	13.2	12.5	23933	86.8	82.3	0	0	0	1506	5.2	6	0.4	4	0.3	1500	99.6	2	0.1	0	0	0	0	0	0	0	0	0	0
human_tissue_atlas	hs	Uterus	9998	9219	92.2	5200	52	5200	56.4	52	4019	43.6	40.2	0	0	0	779	7.8	2	0.3	4	0.5	778	99.9	3	0.4	0	0	0	0	0	0	0	0	0	0
mouse_cell_atlas	mm	Bladder	3136	3088	98.5	3072	98	3072	99.5	98	16	0.5	0.5	0	0	0	48	1.5	0	0	0	0	48	100	0	0	0	0	0	0	0	0	0	0	0	0
mouse_cell_atlas	mm	BoneMarrow	10423	10418	100	10160	97.5	10160	97.5	97.5	258	2.5	2.5	0	0	0	5	0	0	0	5	100	0	0	0	0	0	0	0	0	0	0	0	0	0	0
mouse_cell_atlas	mm	Brain	4672	4571	97.8	4344	93	4344	95	93	227	5	4.9	0	0	0	101	2.2	0	0	0	0	101	100	0	0	0	0	0	0	0	0	0	0	0	0
mouse_cell_atlas	mm	Kidney	6663	6210	93.2	3389	50.9	3389	54.6	50.9	2821	45.4	42.3	0	0	0	453	6.8	0	0	1	0.2	453	100	1	0.2	0	0	0	0	0	0	0	0	0	0
mouse_cell_atlas	mm	Liver	6424	6349	98.8	6340	98.7	6340	99.9	98.7	9	0.1	0.1	0	0	0	75	1.2	0	0	2	2.7	73	97.3	0	0	0	0	0	0	0	0	0	0	0	0
mouse_cell_atlas	mm	Lung	9111	9003	98.8	8985	98.6	8985	99.8	98.6	18	0.2	0.2	0	0	0	108	1.2	0	0	2	1.9	106	98.1	0	0	0	0	0	0	0	0	0	0	0	0
mouse_cell_atlas	mm	MammaryGland.Involution	6293	6290	100	6113	97.1	6113	97.2	97.1	177	2.8	2.8	0	0	0	3	0	0	0	0	0	3	100	0	0	0	0	0	0	0	0	0	0	0	0
mouse_cell_atlas	mm	MammaryGland.Lactation	6340	6270	98.9	1512	23.8	1510	24.1	23.8	4760	75.9	75.1	2	0	0	70	1.1	70	100	0	0	0	0	0	0	2	0	2	100	0	0	0	0	0	0
mouse_cell_atlas	mm	MammaryGland.Pregnancy	9737	9733	100	9737	100	9733	100	100	0	0	0	4	0	0	4	0	4	100	0	0	0	0	0	0	4	0	4	100	0	0	0	0	0	0
mouse_cell_atlas	mm	MammaryGland.Virgin	5677	5676	100	5676	100	5676	100	100	0	0	0	0	0	0	1	0	0	0	1	100	0	0	0	0	0	0	0	0	0	0	0	0	0	0
mouse_cell_atlas	mm	MesenchymalStemCells	14687	14686	100	14686	100	14686	100	100	0	0	0	0	0	0	1	0	0	0	0	0	1	100	0	0	0	0	0	0	0	0	0	0	0	0
mouse_cell_atlas	mm	Muscle	1458	1457	99.9	1285	88.1	1285	88.2	88.1	172	11.8	11.8	0	0	0	1	0.1	0	0	1	100	0	0	0	0	0	0	0	0	0	0	0	0	0	0
mouse_cell_atlas	mm	Ovary	4406	4394	99.7	4394	99.7	4394	100	99.7	0	0	0	0	0	0	12	0.3	0	0	2	16.7	10	83.3	0	0	0	0	0	0	0	0	0	0	0	0
mouse_cell_atlas	mm	Pancreas	4385	4384	100	4091	93.3	4091	93.3	93.3	293	6.7	6.7	0	0	0	1	0	0	0	0	0	1	100	0	0	0	0	0	0	0	0	0	0	0	0
mouse_cell_atlas	mm	PeripheralBlood	7943	7942	100	7897	99.4	7897	99.4	99.4	45	0.6	0.6	0	0	0	1	0	0	0	1	100	0	0	0	0	0	0	0	0	0	0	0	0	0	0
mouse_cell_atlas	mm	Placenta	5419	5402	99.7	5299	97.8	5299	98.1	97.8	103	1.9	1.9	0	0	0	17	0.3	0	0	0	0	17	100	0	0	0	0	0	0	0	0	0	0	0	0
mouse_cell_atlas	mm	Prostate	2946	2937	99.7	2580	87.6	2580	87.8	87.6	357	12.2	12.1	0	0	0	9	0.3	0	0	3	33.3	6	66.7	0	0	0	0	0	0	0	0	0	0	0	0
mouse_cell_atlas	mm	SmallIntestine	8944	8630	96.5	7805	87.3	7805	90.4	87.3	825	9.6	9.2	0	0	0	314	3.5	0	0	14	4.5	300	95.5	0	0	0	0	0	0	0	0	0	0	0	0
mouse_cell_atlas	mm	Spleen	2416	2415	100	2415	100	2415	100	100	0	0	0	0	0	0	1	0	0	0	1	100	0	0	0	0	0	0	0	0	0	0	0	0	0	0
mouse_cell_atlas	mm	Stomach	3507	3348	95.5	2887	82.3	2887	86.2	82.3	461	13.8	13.1	0	0	0	159	4.5	0	0	0	0	159	100	0	0	0	0	0	0	0	0	0	0	0	0
mouse_cell_atlas	mm	Testis	19656	19650	100	19650	100	19650	100	100	0	0	0	0	0	0	6	0	0	0	3	50	3	50	0	0	0	0	0	0	0	0	0	0	0	0
mouse_cell_atlas	mm	Thymus	5756	5756	100	5756	100	5756	100	100	0	0	0	0	0	0	0	0	0	0	0	0	0	0	0	0	0	0	0	0	0	0	0	0	0	0
mouse_cell_atlas	mm	TrophoblastStemCells	19692	19682	99.9	19687	100	19682	100	99.9	0	0	0	5	0	0	10	0.1	5	50	0	0	5	50	0	0	5	0	5	100	0	0	0	0	0	0
mouse_cell_atlas	mm	Uterus	3758	3745	99.7	3741	99.5	3741	99.9	99.5	4	0.1	0.1	0	0	0	13	0.3	0	0	0	0	13	100	0	0	0	0	0	0	0	0	0	0	0	0
mouse_cell_atlas	mm	bipolar_mouse	44987	40384	89.8	37131	82.5	37125	91.9	82.5	3259	8.1	7.2	6	0	0	4603	10.2	6	0.1	0	0	4597	99.9	0	0	6	0	6	100	0	0	0	0	0	0
mouse_cell_atlas	mm	retina_mouse	44807	44135	98.5	43527	97.1	43527	98.6	97.1	608	1.4	1.4	0	0	0	672	1.5	0	0	61	9.1	629	93.6	18	2.7	0	0	0	0	0	0	0	0	0	0
tabula_muris	mm	Bladder	8957	8804	98.3	3525	39.4	3501	39.7	39.1	5303	60.1	59.2	24	0.3	0.3	153	1.7	25	16.3	0	0	129	84.3	0	0	24	0.3	24	100	0	0	0	0	0	0
tabula_muris	mm	Heart_and_Aorta	2722	2586	95	936	34.4	932	36	34.2	1654	63.9	60.8	4	0.2	0.1	136	5	4	2.9	1	0.7	131	96.3	0	0	4	0.1	4	100	0	0	0	0	0	0
tabula_muris	mm	Kidney	8028	7603	94.7	1916	23.9	1915	25.2	23.9	5688	74.8	70.9	1	0	0	425	5.3	1	0.2	0	0	424	99.8	0	0	1	0	1	100	0	0	0	0	0	0
tabula_muris	mm	Limb_Muscle	7866	7603	96.7	5453	69.3	5386	70.2	68.5	2217	28.9	28.2	67	0.9	0.9	263	3.3	72	27.4	7	2.7	189	71.9	0	0	67	0.9	67	100	0	0	0	0	0	0
tabula_muris	mm	Liver	98508	88324	89.7	40379	41	40379	45.7	41	47945	54.3	48.7	0	0	0	10184	10.3	3443	33.8	4161	40.9	6242	61.3	319	3.1	0	0	0	0	0	0	0	0	0	0
tabula_muris	mm	Lung	16208	15859	97.8	8298	51.2	8239	51.8	50.8	7620	47.9	47	59	0.4	0.4	349	2.2	94	26.9	33	9.5	257	73.6	0	0	59	0.4	59	100	0	0	0	0	0	0
tabula_muris	mm	Mammary_Gland	9580	9218	96.2	6663	69.6	6524	69.7	68.1	2694	28.8	28.1	139	1.5	1.5	362	3.8	146	40.3	0	0	223	61.6	0	0	139	1.5	139	100	0	0	0	0	0	0
tabula_muris	mm	Marrow	10836	10480	96.7	8216	75.8	7965	74.2	73.5	2515	23.4	23.2	251	2.3	2.3	356	3.3	279	78.4	34	9.6	60	16.9	2	0.6	251	2.3	251	100	0	0	0	0	0	0
tabula_muris	mm	Spleen	15384	14823	96.4	12073	78.5	11769	77.8	76.5	3054	20.2	19.9	304	2	2	561	3.6	323	57.6	13	2.3	245	43.7	1	0.2	304	2	304	100	0	0	0	0	0	0
tabula_muris	mm	Thymus	5178	5107	98.6	3664	70.8	3634	70.7	70.2	1473	28.7	28.4	30	0.6	0.6	71	1.4	33	46.5	3	4.2	38	53.5	0	0	30	0.6	30	100	0	0	0	0	0	0
tabula_muris	mm	Tongue	8316	8002	96.2	5401	64.9	5230	64	62.9	2772	33.9	33.3	171	2.1	2.1	314	3.8	180	57.3	0	0	143	45.5	0	0	171	2.1	171	100	0	0	0	0	0	0
tabula_muris	mm	Trachea	19510	18541	95	12623	64.7	12589	67.8	64.5	5952	32	30.5	34	0.2	0.2	969	5	46	4.7	5	0.5	933	96.3	3	0.3	34	0.2	34	100	0	0	0	0	0	0
tabula_muris_smartseq	mm	Adipose	3993	3586	89.8	3580	89.7	3549	98.1	88.9	37	1	0.9	31	0.9	0.8	407	10.2	35	8.6	0	0	376	92.4	0	0	31	0.8	31	100	0	0	0	0	0	0
tabula_muris_smartseq	mm	Bladder	1637	1569	95.8	1617	98.8	1569	97	95.8	0	0	0	48	3	2.9	68	4.2	58	85.3	5	7.4	16	23.5	1	1.5	48	2.9	48	100	0	0	0	0	0	0
tabula_muris_smartseq	mm	Bone_Marrow	5351	5327	99.6	5309	99.2	5305	99.5	99.1	22	0.4	0.4	4	0.1	0.1	24	0.4	4	16.7	0	0	20	83.3	0	0	4	0.1	4	100	0	0	0	0	0	0
tabula_muris_smartseq	mm	Cerebellum	2426	2254	92.9	1582	65.2	1550	67.8	63.9	704	30.8	29	32	1.4	1.3	172	7.1	32	18.6	2	1.2	139	80.8	1	0.6	32	1.3	32	100	0	0	0	0	0	0
tabula_muris_smartseq	mm	Cerebral_Cortex	2429	2368	97.5	2258	93	2258	95.4	93	110	4.6	4.5	0	0	0	61	2.5	0	0	0	0	61	100	0	0	0	0	0	0	0	0	0	0	0	0
tabula_muris_smartseq	mm	Colon	4143	3835	92.6	1673	40.4	1670	43.5	40.3	2165	56.4	52.3	3	0.1	0.1	308	7.4	3	1	0	0	305	99	0	0	3	0.1	3	100	0	0	0	0	0	0
tabula_muris_smartseq	mm	Diaphragm	951	893	93.9	884	93	856	92.9	90	37	4	3.9	28	3	2.9	58	6.1	35	60.3	0	0	30	51.7	0	0	28	2.9	28	100	0	0	0	0	0	0
tabula_muris_smartseq	mm	Fat	1805	1762	97.6	1733	96	1728	97.8	95.7	34	1.9	1.9	5	0.3	0.3	43	2.4	5	11.6	0	0	38	88.4	0	0	5	0.3	5	100	0	0	0	0	0	0
tabula_muris_smartseq	mm	Heart_and_Aorta	6628	6080	91.7	4163	62.8	4114	67.1	62.1	1966	32.1	29.7	49	0.8	0.7	548	8.3	57	10.4	15	2.7	484	88.3	0	0	49	0.7	49	100	0	0	0	0	0	0
tabula_muris_smartseq	mm	Hippocampus	2865	2701	94.3	2437	85.1	2375	86	82.9	326	11.8	11.4	62	2.2	2.2	164	5.7	62	37.8	6	3.7	96	58.5	0	0	62	2.2	62	100	0	0	0	0	0	0
tabula_muris_smartseq	mm	Kidney	827	773	93.5	265	32	265	34.3	32	508	65.7	61.4	0	0	0	54	6.5	0	0	0	0	54	100	0	0	0	0	0	0	0	0	0	0	0	0
tabula_muris_smartseq	mm	Limb_Muscle	1151	1102	95.7	1087	94.4	1054	92.9	91.6	48	4.2	4.2	33	2.9	2.9	49	4.3	33	67.3	0	0	16	32.7	0	0	33	2.9	33	100	0	0	0	0	0	0
tabula_muris_smartseq	mm	Liver	978	907	92.7	857	87.6	849	92.8	86.8	58	6.3	5.9	8	0.9	0.8	71	7.3	11	15.5	0	0	63	88.7	0	0	8	0.8	8	100	0	0	0	0	0	0
tabula_muris_smartseq	mm	Lung	1923	1877	97.6	1873	97.4	1869	99.4	97.2	8	0.4	0.4	4	0.2	0.2	46	2.4	4	8.7	0	0	42	91.3	0	0	4	0.2	4	100	0	0	0	0	0	0
tabula_muris_smartseq	mm	Mammary_Gland	2663	2600	97.6	2592	97.3	2584	99.1	97	16	0.6	0.6	8	0.3	0.3	63	2.4	8	12.7	0	0	55	87.3	0	0	8	0.3	8	100	0	0	0	0	0	0
tabula_muris_smartseq	mm	Pancreas	1961	1888	96.3	1612	82.2	1610	85.2	82.1	278	14.7	14.2	2	0.1	0.1	73	3.7	4	5.5	0	0	71	97.3	0	0	2	0.1	2	100	0	0	0	0	0	0
tabula_muris_smartseq	mm	Skin	2463	2432	98.7	2405	97.6	2398	98.3	97.4	34	1.4	1.4	7	0.3	0.3	31	1.3	7	22.6	0	0	24	77.4	0	0	7	0.3	7	100	0	0	0	0	0	0
tabula_muris_smartseq	mm	Spleen	1718	1669	97.1	1651	96.1	1650	98.8	96	19	1.1	1.1	1	0.1	0.1	49	2.9	1	2	0	0	48	98	0	0	1	0.1	1	100	0	0	0	0	0	0
tabula_muris_smartseq	mm	Striatum	2840	2729	96.1	2446	86.1	2405	86.8	84.7	324	11.7	11.4	41	1.5	1.4	111	3.9	41	36.9	0	0	70	63.1	0	0	41	1.4	41	100	0	0	0	0	0	0
tabula_muris_smartseq	mm	Thymus	1577	1518	96.3	1517	96.2	1515	99.7	96.1	3	0.2	0.2	2	0.1	0.1	59	3.7	2	3.4	0	0	57	96.6	0	0	2	0.1	2	100	0	0	0	0	0	0
tabula_muris_smartseq	mm	Tongue	1432	1418	99	1427	99.7	1418	99.4	99	0	0	0	9	0.6	0.6	14	1	9	64.3	0	0	5	35.7	0	0	9	0.6	9	100	0	0	0	0	0	0
tabula_muris_smartseq	mm	Trachea	1391	1324	95.2	1291	92.8	1267	94	91.1	57	4.2	4.1	24	1.8	1.7	67	4.8	26	38.8	0	0	43	64.2	0	0	24	1.7	24	100	0	0	0	0	0	0
tabula_senis_24m	mm	BM	29566	28721	97.1	15974	54	15745	54.4	53.3	12976	44.8	43.9	229	0.8	0.8	845	2.9	358	42.4	69	8.2	454	53.7	0	0	229	0.8	229	100	0	0	0	0	0	0
tabula_senis_24m	mm	Bladder	10797	10538	97.6	4698	43.5	4612	43.4	42.7	5926	55.8	54.9	86	0.8	0.8	259	2.4	87	33.6	0	0	173	66.8	0	0	86	0.8	86	100	0	0	0	0	0	0
tabula_senis_24m	mm	Heart	2501	2340	93.6	1174	46.9	1167	49.7	46.7	1173	50	46.9	7	0.3	0.3	161	6.4	7	4.3	0	0	154	95.7	0	0	7	0.3	7	100	0	0	0	0	0	0
tabula_senis_24m	mm	Hepatocytes	4219	3869	91.7	430	10.2	430	11.1	10.2	3439	88.9	81.5	0	0	0	350	8.3	0	0	0	0	350	100	0	0	0	0	0	0	0	0	0	0	0	0
tabula_senis_24m	mm	Kidney	10606	10370	97.8	8281	78.1	8217	78.8	77.5	2153	20.6	20.3	64	0.6	0.6	236	2.2	72	30.5	1	0.4	165	69.9	0	0	64	0.6	64	100	0	0	0	0	0	0
tabula_senis_24m	mm	Muscle	22188	21369	96.3	13018	58.7	12923	60.2	58.2	8446	39.3	38.1	95	0.4	0.4	819	3.7	124	15.1	23	2.8	710	86.7	9	1.1	95	0.4	95	100	0	0	0	0	0	0
tabula_senis_24m	mm	Pancrease_exo	5038	4904	97.3	700	13.9	700	14.3	13.9	4204	85.7	83.4	0	0	0	134	2.7	0	0	0	0	134	100	0	0	0	0	0	0	0	0	0	0	0	0
tabula_senis_24m	mm	Spleen	8307	8133	97.9	5820	70.1	5764	70.4	69.4	2369	28.9	28.5	56	0.7	0.7	174	2.1	64	36.8	8	4.6	105	60.3	0	0	56	0.7	56	100	0	0	0	0	0	0
tabula_senis_24m	mm	Thymus	19246	18597	96.6	6028	31.3	5981	32.1	31.1	12616	67.7	65.6	47	0.3	0.2	649	3.4	47	7.2	0	0	602	92.8	0	0	47	0.2	47	100	0	0	0	0	0	0
tabula_senis_24m	mm	Tongue	12852	12598	98	6482	50.4	6388	50.3	49.7	6210	48.9	48.3	94	0.7	0.7	254	2	98	38.6	1	0.4	159	62.6	0	0	94	0.7	94	100	0	0	0	0	0	0
tabula_senis_30m	mm	Fat	12945	12388	95.7	5243	40.5	5231	42.2	40.4	7157	57.7	55.3	12	0.1	0.1	557	4.3	13	2.3	0	0	545	97.8	0	0	12	0.1	12	100	0	0	0	0	0	0
tabula_senis_30m	mm	Heart_and_Aorta	24064	22307	92.7	9651	40.1	9646	43.2	40.1	12661	56.7	52.6	5	0	0	1757	7.3	7	0.4	0	0	1752	99.7	0	0	5	0	5	100	0	0	0	0	0	0
tabula_senis_30m	mm	Kidney	26474	24199	91.4	9002	34	9002	37.2	34	15197	62.8	57.4	0	0	0	2275	8.6	0	0	2	0.1	2273	99.9	0	0	0	0	0	0	0	0	0	0	0	0
tabula_senis_30m	mm	Large_Intestine	11097	10547	95	2813	25.3	2809	26.6	25.3	7738	73.3	69.7	4	0	0	550	5	5	0.9	0	0	546	99.3	0	0	4	0	4	100	0	0	0	0	0	0
tabula_senis_30m	mm	Limb_Muscle	10171	9844	96.8	7352	72.3	7328	74.3	72	2516	25.5	24.7	24	0.2	0.2	327	3.2	25	7.6	18	5.5	289	88.4	4	1.2	24	0.2	24	100	0	0	0	0	0	0
tabula_senis_30m	mm	Liver	16089	15135	94.1	5891	36.6	5840	38.5	36.3	9295	61.2	57.8	51	0.3	0.3	954	5.9	51	5.3	0	0	903	94.7	0	0	51	0.3	51	100	0	0	0	0	0	0
tabula_senis_30m	mm	Lung	65650	64933	98.9	53997	82.2	53962	83.1	82.2	10971	16.9	16.7	35	0.1	0.1	717	1.1	62	8.6	14	2	643	89.7	0	0	35	0.1	35	100	0	0	0	0	0	0
tabula_senis_30m	mm	Marrow	37495	36912	98.4	30882	82.4	30715	82.8	81.9	6197	16.7	16.5	167	0.5	0.4	583	1.6	309	53	113	19.4	259	44.4	0	0	167	0.4	167	100	0	0	0	0	0	0
tabula_senis_30m	mm	Pancreas	79556	78389	98.5	7242	9.1	7238	9.2	9.1	71151	90.8	89.4	4	0	0	1167	1.5	248	21.3	0	0	938	80.4	0	0	4	0	4	100	0	0	0	0	0	0
tabula_senis_30m	mm	Spleen	30211	29500	97.6	21073	69.8	20994	71	69.5	8506	28.8	28.2	79	0.3	0.3	711	2.4	95	13.4	19	2.7	601	84.5	0	0	79	0.3	79	100	0	0	0	0	0	0

### Sheet: summary
dataset	tissue	n_cells after cutoff	n_cells after ddqc	percent difference
PanglaoDB	Bone_Marrow	132328	148690	0.124
PanglaoDB	Liver	4314	36362	7.429
PanglaoDB	Lung_Epithelial	8996	10093	0.122
PanglaoDB	Mammary_Gland	24481	31708	0.295
PanglaoDB	Pancreatic_Islets	24730	30160	0.22
PanglaoDB	Prostate	102411	112013	0.094
PanglaoDB	Substantia_Nigra	50031	81414	0.627
PanglaoDB	Testis	34470	68129	0.976
ebi_sc_experiment	E-CURD-6-bone_marrow	833	915	0.098
ebi_sc_experiment	E-ENAD-21-breast_epithelial1	358	685	0.913
ebi_sc_experiment	E-ENAD-27-islet	667	1021	0.531
ebi_sc_experiment	E-GEOD-130148-lung	9208	14438	0.568
ebi_sc_experiment	E-GEOD-81547-pancreas	2100	2339	0.114
ebi_sc_experiment	E-GEOD-81608-islet2	1186	1523	0.284
ebi_sc_experiment	E-GEOD-83139-pancreatic_endocrine	461	559	0.213
ebi_sc_experiment	E-GEOD-86618-lung_epithelial	502	518	0.032
ebi_sc_experiment	E-GEOD-89232-dendritic_cells	700	895	0.279
ebi_sc_experiment	E-MTAB-6386-B_cells	110	114	0.036
ebi_sc_experiment	E-MTAB-6653-lung_carcinomas	15100	16612	0.1
ebi_sc_experiment	E-MTAB-6701-fetal-maternal_interface	98623	135603	0.375
ebi_sc_experiment	E-MTAB-7316-retina	21424	23421	0.093
htapp	CLL_cells_V2	3173	3993	0.258
htapp	CLL_nuclei_V2	2372	2400	0.012
htapp	MBC_cells_V2	12303	23221	0.887
htapp	MBC_nuclei_V2	48051	157809	2.284
htapp	glioma_cells_V2	1346	1924	0.429
htapp	glioma_nuclei_V2	4237	6834	0.613
htapp	lung_cancer_cells_V2	32988	49689	0.506
htapp	melanoma_nuclei_V2	9491	29538	2.112
htapp	neuroblastoma_cells_V2	13386	21704	0.621
htapp	neuroblastoma_nuclei_V2	47462	116914	1.463
htapp	ovarian_cells_V2	2658	2787	0.049
htapp	ovarian_cells_V3	3002	6657	1.218
htapp	sarcoma_nuclei_V2	3591	6869	0.913
htapp	sarcoma_nuclei_V3	64363	107654	0.673
human_other	Blood	193301	197030	0.019
human_other	Brain	42483	42899	0.01
human_other	Heart_Circulation	1189470	2314274	0.946
human_other	Olfactory_Epithelium	32275	62468	0.935
human_other	adipose	8674	11441	0.319
human_other	colon-epi	31324	109677	2.501
human_other	colon-fib	25301	28698	0.134
human_other	colon-imm	198612	200991	0.012
human_other	kidney2	16058	23065	0.436
human_other	krasnow_lung	82059	116333	0.418
human_other	liver	15618	23001	0.473
human_other	retina	6728	7449	0.107
human_other	skin	28318	36772	0.299
human_tissue_atlas	Adipose	7604	9679	0.273
human_tissue_atlas	Adrenal-Gland	3862	27975	6.244
human_tissue_atlas	Artery	6163	9228	0.497
human_tissue_atlas	Ascending-Colon	905	9051	9.001
human_tissue_atlas	Bladder	504	18267	35.244
human_tissue_atlas	Bone-Marrow	9696	17379	0.792
human_tissue_atlas	Cerebellum	9657	9796	0.014
human_tissue_atlas	Cervix	5610	9272	0.653
human_tissue_atlas	Duodenum	1365	9162	5.712
human_tissue_atlas	Epityphlon	2251	9295	3.129
human_tissue_atlas	Esophagus	2963	18062	5.096
human_tissue_atlas	Fallopian-Tube	530	9523	16.968
human_tissue_atlas	Gall-Bladder	17796	18971	0.066
human_tissue_atlas	Heart	5984	18573	2.104
human_tissue_atlas	Ileum	816	8976	10
human_tissue_atlas	Jejunum	1052	9435	7.969
human_tissue_atlas	Kidney	4713	32543	5.905
human_tissue_atlas	Liver	20277	45674	1.253
human_tissue_atlas	Lung	24294	53940	1.22
human_tissue_atlas	Muscle	2025	9477	3.68
human_tissue_atlas	Omentum	7313	18523	1.533
human_tissue_atlas	Pancreas	8773	9805	0.118
human_tissue_atlas	Peripheral-Blood	42748	67847	0.587
human_tissue_atlas	Pleura	6229	9432	0.514
human_tissue_atlas	Prostate	4017	8585	1.137
human_tissue_atlas	Rectum	103	9619	92.388
human_tissue_atlas	Sigmoid-Colon	140	9220	64.857
human_tissue_atlas	Spleen	17907	19802	0.106
human_tissue_atlas	Stomach	15284	38161	1.497
human_tissue_atlas	Temporal-Lobe	18491	28223	0.526
human_tissue_atlas	Thyroid	9670	18687	0.932
human_tissue_atlas	Trachea	789	9577	11.138
human_tissue_atlas	Transverse-Colon	3643	27576	6.57
human_tissue_atlas	Uterus	5200	9219	0.773
mouse_cell_atlas	Bladder	3072	3088	0.005
mouse_cell_atlas	BoneMarrow	10160	10418	0.025
mouse_cell_atlas	Brain	4344	4571	0.052
mouse_cell_atlas	Kidney	3389	6210	0.832
mouse_cell_atlas	Liver	6340	6349	0.001
mouse_cell_atlas	Lung	8985	9003	0.002
mouse_cell_atlas	MammaryGland.Involution	6113	6290	0.029
mouse_cell_atlas	MammaryGland.Lactation	1512	6270	3.147
mouse_cell_atlas	MammaryGland.Pregnancy	9737	9733	0
mouse_cell_atlas	MammaryGland.Virgin	5676	5676	0
mouse_cell_atlas	MesenchymalStemCells	14686	14686	0
mouse_cell_atlas	Muscle	1285	1457	0.134
mouse_cell_atlas	Ovary	4394	4394	0
mouse_cell_atlas	Pancreas	4091	4384	0.072
mouse_cell_atlas	PeripheralBlood	7897	7942	0.006
mouse_cell_atlas	Placenta	5299	5402	0.019
mouse_cell_atlas	Prostate	2580	2937	0.138
mouse_cell_atlas	SmallIntestine	7805	8630	0.106
mouse_cell_atlas	Spleen	2415	2415	0
mouse_cell_atlas	Stomach	2887	3348	0.16
mouse_cell_atlas	Testis	19650	19650	0
mouse_cell_atlas	Thymus	5756	5756	0
mouse_cell_atlas	TrophoblastStemCells	19687	19682	0
mouse_cell_atlas	Uterus	3741	3745	0.001
mouse_other	bipolar_mouse	37131	40384	0.088
mouse_other	retina_mouse	43527	44135	0.014
tabula_muris	Bladder	3525	8804	1.498
tabula_muris	Heart_and_Aorta	936	2586	1.763
tabula_muris	Kidney	1916	7603	2.968
tabula_muris	Limb_Muscle	5453	7603	0.394
tabula_muris	Liver	40379	88324	1.187
tabula_muris	Lung	8298	15859	0.911
tabula_muris	Mammary_Gland	6663	9218	0.383
tabula_muris	Marrow	8216	10480	0.276
tabula_muris	Spleen	12073	14823	0.228
tabula_muris	Thymus	3664	5107	0.394
tabula_muris	Tongue	5401	8002	0.482
tabula_muris	Trachea	12623	18541	0.469
tabula_muris_smartseq2	Adipose	3580	3586	0.002
tabula_muris_smartseq2	Bladder	1617	1569	-0.03
tabula_muris_smartseq2	Bone_Marrow	5309	5327	0.003
tabula_muris_smartseq2	Cerebellum	1582	2254	0.425
tabula_muris_smartseq2	Cerebral_Cortex	2258	2368	0.049
tabula_muris_smartseq2	Colon	1673	3835	1.292
tabula_muris_smartseq2	Diaphragm	884	893	0.01
tabula_muris_smartseq2	Fat	1733	1762	0.017
tabula_muris_smartseq2	Heart_and_Aorta	4163	6080	0.46
tabula_muris_smartseq2	Hippocampus	2437	2701	0.108
tabula_muris_smartseq2	Kidney	265	773	1.917
tabula_muris_smartseq2	Limb_Muscle	1087	1102	0.014
tabula_muris_smartseq2	Liver	857	907	0.058
tabula_muris_smartseq2	Lung	1873	1877	0.002
tabula_muris_smartseq2	Mammary_Gland	2592	2600	0.003
tabula_muris_smartseq2	Pancreas	1612	1888	0.171
tabula_muris_smartseq2	Skin	2405	2432	0.011
tabula_muris_smartseq2	Spleen	1651	1669	0.011
tabula_muris_smartseq2	Striatum	2446	2729	0.116
tabula_muris_smartseq2	Thymus	1517	1518	0.001
tabula_muris_smartseq2	Tongue	1427	1418	-0.006
tabula_muris_smartseq2	Trachea	1291	1324	0.026
tabula_senis_24m	BM	15974	28721	0.798
tabula_senis_24m	Bladder	4698	10538	1.243
tabula_senis_24m	Heart	1174	2340	0.993
tabula_senis_24m	Hepatocytes	430	3869	7.998
tabula_senis_24m	Kidney	8281	10370	0.252
tabula_senis_24m	Muscle	13018	21369	0.641
tabula_senis_24m	Pancrease_exo	700	4904	6.006
tabula_senis_24m	Spleen	5820	8133	0.397
tabula_senis_24m	Thymus	6028	18597	2.085
tabula_senis_24m	Tongue	6482	12598	0.944
tabula_senis_30m	Fat	5243	12388	1.363
tabula_senis_30m	Heart_and_Aorta	9651	22307	1.311
tabula_senis_30m	Kidney	9002	24199	1.688
tabula_senis_30m	Large_Intestine	2813	10547	2.749
tabula_senis_30m	Limb_Muscle	7352	9844	0.339
tabula_senis_30m	Liver	5891	15135	1.569
tabula_senis_30m	Lung	53997	64933	0.203
tabula_senis_30m	Marrow	30882	36912	0.195
tabula_senis_30m	Pancreas	7242	78389	9.824
tabula_senis_30m	Spleen	21073	29500	0.4
