## Supplementary Tables for "Biology-inspired data-driven quality control for scientific discovery in single-cell transcriptomics": TableS5_TMlung_comparison.xlsx

### Sheet: ddqc vs paper
tissue	cluster	cell_type	number of cells	number of cells exclusive to ddqc	percent exclusive	n.genes.median	percent.mito.median	markers
Lung	1	Fibroblasts	1466	2	0.001	1993.5	0.918	Inmt; Gsn; Mgp; Sod3; Gpx3; Npnt; Bgn; Pcolce2; Macf1; Mfap4; Fhl1; Col3a1; Cd81; Serping1; Limch1; Mxra8; Prelp; Igfbp7; Pdgfra; Tns1; Hsd11b1; Cxcl14; G0s2; Sparcl1; Olfml3
Lung	2	Fibroblasts	1113	1112	0.999	147	1.695	Mgp; Inmt; Gpx3; Gsn; Fth1; Mfap4; Bgn; Tmsb10; Apoe; Ftl1; Fhl1; Rps29; Csrp1; Cst3; Igfbp7; Rps27; Gm6977
Lung	3	Endothelial cells	1093	1086	0.994	147	2.083	Ly6a; Epas1; Ly6c1; Cldn5; Egfl7; Ybx1; Ctla2a; Ramp2; Tmem100; Rps29; B2m; Fkbp1a; Ly6e; Selenop; Rpl41; Crip2; mt-Cytb; Sptbn1; mt-Atp6
Lung	4	Endothelial cells	851	765	0.899	376	1.773	Ly6a; Hpgd; Ramp2; Cldn5; Tmem100; Egfl7; Tspan7; Epas1; Ctla2a; Plvap; Ifitm3; B2m; Cav1; Ly6e; Ly6c1; Gpihbp1; H2-D1; Fkbp1a; Aqp1; Cav2; Itm2b; Pltp; Cavin2; Cd36; Ifitm2
Lung	5	Fibroblasts	840	840	1	121	0.84	Dcn; Gsn; Malat1; Sparc; Col1a2; Col3a1; Igfbp7; Mt1; Mgp; Serpinh1; Fos; Id3
Lung	6	NK cells	809	20	0.025	1380	0.813	Ccl5; Gzma; Nkg7; AW112010; Tyrobp; Fcer1g; Cd52; Klrd1; Klrk1; Id2; Klre1; Ms4a4b; Klrb1c; Prf1; Ncr1; Rac2; Sytl3; Ptprcap; Gzmb; Selplg; Hcst; Arhgdib; Pfn1; H2afz; Ptprc
Lung	7	Gamma delta T cells	788	788	1	136	0.877	Trbc2; Hmgb2; Stmn1; H2afz; Ptma; Trbc1; Ppia; Ran; Tubb5; Anp32b; Rplp0; Rpsa; Slc25a5; Npm1; Rpl4; Rps3; Rps3a1; Hsp90ab1; Gapdh; Eef1a1; Eif5a
Lung	8	Unknown	692	692	1	143	0.417	Gm11517; Gm4734; Rps3a3; Rpl13a-ps1; Gm5928; Gm7219; Gm5805; Gm11972; Rps19-ps5; Gm5781; Gm7990; Gm42418; S100a6; Gm14586; Rpl32; Gm15896; Gm4468; Rack1; Rpl18a-ps1; Gm11472; AC114990.1; Rps24-ps3; Fth-ps2; Gm46317; Mt2
Lung	9	Macrophages	651	646	0.992	131	0.787	Cd74; Lyz2; H2-Ab1; H2-Aa; Tmsb4x; H2-Eb1; Plac8; Tyrobp; Fcer1g; Cd52; Actg1; Lgals3; Cst3; Psap; Sh3bgrl3; Rps11; Gpx1; B2m; Ly6e; H2-D1; Cyba; Arpc1b
Lung	10	Epithelial/Luminal epithelial cells	556	540	0.971	151	1.568	Krt18; Krt8; Plet1; Krt19; Epcam; Malat1; Lgals3; Rplp0; Rpl8; Rps5; Actg1; Rpl14; Rps14; Rpl4; mt-Rnr2; Rpl9; Rpl32; Rpl12; Rps8; Rps3a1; Rps18; Eef1b2; Rps4x; Tpt1; Rps3
Lung	11	Fibroblasts	514	51	0.099	1993	1.207	Dcn; Clec3b; Gsn; Col1a2; Igfbp4; Col3a1; Col1a1; Igfbp6; Timp3; Timp2; Serping1; Pi16; Mgp; Cygb; Igfbp7; Bgn; Mfap5; Sparc; Nbl1; Fbln1; Serpinh1; Cfh; Pcolce2; Serpinf1; Rarres2
Lung	12	Fibroblasts	507	394	0.777	438	1.714	Inmt; Gpx3; Mgp; Gsn; Mfap4; Bgn; Pcolce2; Apoe; Igfbp7; Fhl1; Csrp1; Tmsb10; Cst3; Cxcl14; Serping1; Mettl7a1; Fth1; Ppp1r14a; Sod3; Aldh1a1; Gng11; Rbp1; Ifitm2; Nbl1; Sparc
Lung	13	Neutrophils	490	490	1	126	0.8	Elane; Prtn3; Mpo; Plac8; Ctsg; Ly6c2; S100a8; H2afz; Hmgb2; Gpx1; Ptma
Lung	14	Epithelial cells	473	473	1	192	1.32	Gstm1; Ly6d; Wfdc2; Gsta4; Krt15; Sprr1a; Gsto1; S100a6; Ivl; Areg; Sfn; Krt18; Lgals3; Foxq1; Ftl1; Krt7; Aqp3; Upk3a; Phlda1; Krt8; Igfbp2; Rpl9; Rps14; Krt19; Malat1
Lung	15	Macrophages	462	5	0.011	2533.5	0.668	Lyz2; Tyrobp; Fcer1g; Ctss; Plac8; Coro1a; Cd52; Lst1; Alox5ap; Spi1; Gpx1; Psap; Lsp1; Cd74; Lgals3; Cybb; Ms4a6c; Fxyd5; Cyba; Cebpb; Gngt2; Laptm5; Ucp2; Gm9843; Msrb1
Lung	16	Fibroblasts	357	11	0.031	1497	1.01	Hhip; Mustn1; Enpp2; Aspn; Lum; Col3a1; Mgp; Bmp5; Igfbp5; Rgs2; Rarres2; Grem2; Malat1; Bgn; Igfbp3; Cd81; Tmem176b; Igfbp7; Acta2; Gsn; P2ry14; Serpine2; Sod3; Lgals1; Timp3
Lung	17	Pulmonary alveolar type II cells	348	332	0.954	150	5.057	Sftpc; Sftpa1; Sftpb; mt-Nd4; mt-Cytb; Cbr2; mt-Nd2; mt-Nd1; Scgb1a1; Lyz2; mt-Atp6; mt-Nd3; mt-Nd5; Cxcl15; mt-Co1; Slc34a2; Sftpd; mt-Co3; mt-Rnr2; Wfdc2; Ager; mt-Atp8; mt-Co2; mt-Rnr1; Mgp
Lung	18	Unknown	345	345	1	142	0.909	Fabp4; Tm4sf1; Gm42418; Fabp5; Malat1; Cavin2; Nfkbia; Tmsb4x
Lung	19	Epithelial cells	339	339	1	122	0.613	Krt13; Lgals7; Mt4; Krt4; Fabp5; Dmkn; Ly6d; Perp; Sfn; Krtdap; Krt6a; Hspb1; Calml3; Cnfn; S100a14; Rplp0; Lgals3; Dynll1; S100a16; Rpl12; Rps2; Rpl14; Actg1; Rpl8; Rpl4
Lung	20	Macrophages	310	0	0	2550	1.452	Chil3; Ccl6; Lyz2; Ear2; Ctss; Abcg1; Cd9; Lpl; Cd44; Laptm5; Ctsd; Ucp2; Plet1; Tyrobp; Cybb; Lgals3; Msrb1; Mpeg1; Fcer1g; Ear1; Clec7a; Mrc1; Psap; Cebpb; Ftl1-ps1
Lung	21	Endothelial cells	302	1	0.003	1995.5	0.77	Cldn5; Ramp2; Ly6a; Clec14a; Aqp1; Egfl7; Tspan7; Tmem100; Hpgd; Tm4sf1; Klf2; Calcrl; Plvap; Acvrl1; Eng; Pecam1; Cav1; Icam2; Ctla2a; Ehd4; Ptprb; Pltp; Ly6c1; Cdh5; Cav2
Lung	22	T memory cells	240	0	0	1709.5	0.857	Trbc2; Cd3d; Cd3g; Cd52; Gm15427; Ms4a4b; Gm8730; Coro1a; Rpl13a; Shisa5; Rpl3-ps1; Rac2; Gm11478; Gm9794; Trac; Uba52; Rps6-ps4; Limd2; Rps10-ps2; Rps28; Rpl10a-ps1; Rpsa-ps10; Arhgdib; Rps27rt; Rps15a
Lung	23	Acinar cells	214	214	1	126	0.291	Ctrb1; 2210010C04Rik; Try4; Clps; Cpa1; Try5; Pnliprp1; Zg16; Prss2; Cela1; Cpa2; Gm5771; Gm5781; Gm42418; Cpb1; Gm11972; Gm10334; Pnlip; Gm11517; Rps15-ps2; Gm5928; Gm7219; Gm4468; Cela3b; Gm4734
Lung	24	Neutrophils	210	55	0.262	803	0.598	S100a8; S100a9; Msrb1; Tyrobp; Retnlg; Il1b; Slpi; Ccl6; Cd52; Lst1; Cebpb; S100a11; Fcer1g; Dusp1; Alox5ap; Fxyd5; Srgn; Csf3r; Pglyrp1; Hdc; Fos; Btg1; Hp; Junb; Gsr
Lung	25	B cells	210	6	0.029	1483.5	1.166	Igkc; Cd74; Cd79a; H2-Aa; Ighm; H2-Ab1; H2-Eb1; Cd79b; Ly6d; H2-DMb2; Cd52; Ebf1; Ms4a1; Iglc2; Cd37; Iglc3; Ltb; Gm15427; Ly6e; Coro1a; Rps27rt; Arhgdib; Btg1; Fcmr; Shisa5
Lung	26	Pericytes	207	63	0.304	1121	1.26	Cox4i2; Gucy1a1; Ifitm1; Postn; Ndufa4l2; Pdzd2; Higd1b; Gucy1b1; Mfge8; Lhfp; Pdgfrb; Pde5a; Ppp1r14a; Itga1; Sparc; Nkain4; Sparcl1; Crim1; Fermt2; Gng11; Spp1; Cd81; F2r; Cst3; Lipg
Lung	27	Epithelial cells	171	171	1	140	3.433	Alb; Apoa2; Fabp1; Ttr; Apoa1; Apoc1; Apoc3; Rbp4; Serpina3k; Apoe; Serpina1c; Serpina1b; Gc; Trf; Mup3; Ahsg; Apoc4; Serpina1a; Fgb; Car3; Fgg; Hpx; Mgst1; Aldob; Chchd10
Lung	28	Beta cells	164	164	1	197	0.639	Ins1; Ins2; Rps3a3; Gm5928; Gm11972; Gm4734; Gm5805; Gm7219; Gm11517; Rpl13a-ps1; Gm15896; Atp1b1; Rps24-ps3; Rps19-ps5; 2210010C04Rik; Gm4468; Gm14586; Gm10689; Ctrb1; Gm7082; Gm8925; Gm5781; Gm14336; Gm11604; Gm29257
Lung	29	Macrophages	161	158	0.981	147	1.562	Lyz2; Ccl6; Chil3; Ftl1; Tmsb4x; Fth1; Tyrobp; Ctss; Ear2; Cd9; Ctsd; Fcer1g; Msrb1; Lgals3; Ucp2; Sh3bgrl3; Actb; Cox5a
Lung	30	Epithelial cells	154	154	1	114	1.309	Krt14; Acta2; Krt17; Sfn; Lcn2; Tagln; Apoe; Mt1; Tpm2; Mt2; Ncl
Lung	31	Fibroblasts	152	152	1	116.5	0.882	Dcn; Fmod; Thbs4; Sparc; Serpinf1; Mt2; Col1a2; Mt1; Rrad; Col1a1; Igfbp6; Chad; Comp; Tnmd; Cst3; 1500015O10Rik; Gsn; Malat1; Cebpd; Igfbp7; Id3; Mgp; Cd63; Timp2; Serpinh1
Lung	32	Macrophages	138	138	1	135	1.28	C1qb; C1qc; C1qa; Apoe; Lyz2; Cd74; H2-Aa; Pf4; H2-Eb1; H2-Ab1; Wfdc17; Ftl1; Tmsb4x; Fcer1g; Tyrobp; Fth1; Ccl6; Ctss; Cst3; Malat1; Ctsb; Ifi27l2a; Selenop
Lung	33	Ependymal cells	98	48	0.49	886	1.552	Cbr2; Tppp3; Chchd10; Ccdc153; Wfdc2; Dynlrb2; 1110017D15Rik; Cd24a; Elof1; Sec14l3; Hsp90aa1; Fam183b; Tmem212; Cfap126; Calm1; Cyp2f2; 1700007K13Rik; Riiad1; Gm19935; Rsph1; Dynll1; Vpreb3; Tubb4b; 1700016K19Rik; Cyp2s1
Lung	34	Pulmonary alveolar type II cells	81	0	0	2804	2.195	Sftpc; Sftpa1; Sftpb; Cxcl15; Slc34a2; Lyz2; Sftpd; Cbr2; Wfdc2; Scd1; Sfta2; S100g; Lamp3; Chil1; Cd74; Napsa; Npc2; Ager; Lpcat1; Ctsh; Cldn18; Chchd10; H2-Aa; Cd36; Hc
Lung	35	Proximal tubule cells	69	69	1	115	10.056	Aldob; Miox; Gpx3; Fxyd2; mt-Cytb; mt-Rnr2; mt-Nd4; mt-Nd1; Slc34a1; Chchd10; Rida; Gm42418; Spink1; mt-Nd2; Ass1; Gatm; Akr1c21; Ndrg1; Cltrn; Dbi; Spp1; mt-Rnr1; mt-Co1; Prdx5; mt-Nd5
Lung	36	Endothelial cells	69	0	0	2937	0.628	Cldn5; Car4; Cyp4b1; Ramp2; Ly6c1; Icam2; Ly6a; Tspan13; Emp2; Egfl7; Igfbp7; Ecscr; Tmem100; Acvrl1; Cdh5; Kdr; Pecam1; Esam; Cavin2; Slc9a3r2; Aqp1; Ehd4; Calcrl; Foxf1; Cav2
Lung	37	NK cells	67	67	1	128	1.449	Ccl5; Gzma; Nkg7; AW112010; Tyrobp; Klra4; Cd52; Malat1; Klre1; Fcer1g; Tmsb4x; Actb; Irf8; Rac2
Lung	38	Macrophages	44	0	0	3798.5	1.114	Hist1h2ap; Hmgb2; Stmn1; Pclaf; Tubb5; Top2a; Tuba1b; H2afz; Chil3; Birc5; Hmgn2; Laptm5; Cks2; Ube2s; Anp32b; Jpt1; Ube2c; Ucp2; H2afv; Smc4; Fcer1g; Sh3bgrl3; Mki67; Dek; Nucks1
Lung	39	Muscle	33	33	1	119	13.605	Nppa; Myl7; Myl4; Sln; Tpm1; Tnni3; Tnnt2; Atp2a2; Myh6; Ttn; Actc1; mt-Nd4; Mb; mt-Nd1; mt-Nd2; Slc25a4; mt-Cytb; mt-Nd5; Cox6a2; Csrp3; mt-Rnr2; Cryab; Pam; Chchd10; Tcap
Lung	40	Fibroblasts	27	0	0	3098	0.85	Ccl5; Gzma; Nkg7; AW112010; Mgp; Col3a1; Inmt; Gsn; Col1a2; Sod3; Tyrobp; Id2; Fcer1g; Sparcl1; Bgn; Col1a1; Igfbp7; Lgals1; Nbl1; Mfap4; Pcolce2; Klrd1; Cd52; Serping1; Timp3
Lung	41	Basophils	22	1	0.045	1261	0.469	Ccl3; Ccl4; Ccl6; Ccl9; Ifitm1; Hdc; Tyrobp; Fxyd5; Osm; Plac8; Srgn; Gm12840; Alox5ap; Gata2; Cd7; Lilr4b; Fcer1g; Ier3; Rgs2; Cyp4f18; Ier2; Cd63; Zfp36; Fcer1a; Tnfaip8
Lung	42	Fibroblasts	22	0	0	3209.5	1.508	Igfbp5; Igfbp6; Rarres2; Upk3b; Crip1; C3; Aqp1; Msln; Gpm6a; Gpc3; Clu; Dcn; Aebp1; Fxyd3; Rnase4; Timp2; Nkain4; Bcam; S100a6; Lrrn4; Cav1; Efemp1; AU021092; C2; Ezr

### Sheet: signatures
Cell Type	Markers
Muscle	Nppa; Myl7; Myl4; Sln; Tpm1; Tnni3; Tnnt2; Atp2a2; Myh6; Ttn; Actc1
Neutrophil	Elane; Prtn3; Mpo; Plac8; Ctsg; Ly6c2; S100a8; H2afz; Hmgb2; Gpx1; Ptma
NK cells	Ccl5; Gzma; Nkg7; AW112010; Tyrobp; Klra4; Cd52; Malat1; Klre1; Fcer1g; Tmsb4x; Actb; Irf8; Rac2
Gamma-delta	Trbc2; Hmgb2; Stmn1; H2afz; Ptma; Trbc1; Ppia; Ran
